# CLCNet: a contrastive learning and chromosome-aware network for genomic prediction in plants

**DOI:** 10.1101/2024.12.29.630569

**Authors:** Jiangwei Huang, Zhihan Yang, Mou Yin, Chao Li, Jinmin Li, Yu Wang, Lu Huang, Miaomiao Li, Chengzhi Liang, Fei He, Rongcheng Han, Yuqiang Jiang

## Abstract

Genomic selection (GS) leverages genome-wide markers and phenotypes to predict breeding values, with its effectiveness largely dependent on the accuracy of genomic prediction (GP) models. However, GP methods often struggle to capture inter-individual variability and are limited by the curse of dimensionality, where the number of SNPs far exceeds the sample size. To address these challenges, we present CLCNet (Contrastive Learning and Chromosome-aware Network), a novel deep learning framework that integrates contrastive learning and chromosome-aware feature modeling. CLCNet comprises two key components: (i) a contrastive learning module that enhances the model’s ability to capture fine-grained, genotype-dependent phenotypic differences among individuals, and (ii) a chromosome-aware module that captures structured feature selection at both chromosome and genome levels, thereby distilling the most informative SNPs. We evaluated CLCNet across four crop species, covering ten agronomically important traits, and compared it with a diverse set of classical linear, machine learning, and deep learning models. CLCNet achieved superior prediction performance, with statistically significant improvements in Pearson correlation coefficient (PCC), ranging from 0.34% to 12.19% over baseline, together with reduced mean squared error (MSE). Performance gains were more pronounced for traits with moderate linkage disequilibrium (LD; *r*^2^ = 0.21-0.36) and high heritability (*h*^2^ > 0.66), such as those in maize, rapeseed, and soybean. For cotton traits characterized by high LD (*r*^2^ = 0.74) and lower heritability (*h*^2^ < 0.50), CLCNet maintained robust performance without degradation. Overall, these results demonstrate that CLCNet is an effective framework for improving genomic prediction accuracy and holds strong potential for practical applications in plant breeding.

**Short abstract:** CLCNet is a novel deep learning framework for genomic prediction that integrates contrastive learning with chromosome-aware feature selection. By jointly modeling inter-individual genotype–phenotype variation and chromosomal genomic structure, CLCNet improves prediction accuracy under high-dimensional, low-sample-size conditions. Across four crop species and ten agronomic traits, CLCNet consistently outperformed classical statistical, machine learning, and existing deep learning models. The framework also identified biologically relevant SNPs and candidate genes, demonstrating its potential for practical applications in genomic selection and computational plant breeding.

**Key points:**

- We propose CLCNet, a multi-task deep learning framework that integrates contrastive learning with chromosome-aware feature selection for genomic prediction, under high-dimensional, low-sample-size conditions.
- The chromosome-aware module explicitly exploits genomic structural information to select representative and informative SNPs across chromosomes.
- Contrastive learning improves model robustness by stabilizing representation learning and reducing the influence of random effects across samples.
- By complementing GWAS analyses, CLCNet provides additional insights into genotype–phenotype relationships with potential relevance for gene discovery.

**Biographical Note:** **Jiangwei Huang** is a PhD candidate at the Institute of Genetics and Developmental Biology, Chinese Academy of Sciences. His research focuses on genomic prediction, deep learning, and computational plant breeding.

**Zhihan Yang** is a PhD candidate at the Institute of Genetics and Developmental Biology, Chinese Academy of Sciences. Her research interests include genomic prediction and bioinformatics.

**Rongcheng Han** is an associate professor at the Institute of Genetics and Developmental Biology, Chinese Academy of Sciences. His research focuses on bioinformatics and plant phenomics.

**Yuqiang Jiang** is a professor at the Institute of Genetics and Developmental Biology, Chinese Academy of Sciences. His research interests include plant genomics, plant phenomics and genetic improvement.

**Organization description:** The Institute of Genetics and Developmental Biology, Chinese Academy of Sciences, is a leading research institute focusing on genetics, genomics, molecular breeding, bioinformatics, and systems biology in plants and animals.
