## Supplementary Table 1-18 for "CLCNet: a contrastive learning and chromosome-aware network for genomic prediction in plants": Supplementary Table 1.xlsx

### Sheet: Supplementary Table 1
Supplementary Table 1 Benchmark dataset in this study
Species	Samples	Raw SNP	Filter	Final SNP	Traits
Maize	8652	4549828	LD	125820	EW, DTT, PH
Cotton	1245	1122352	-	1122352	FMic, FStr
Rapeseed	991	4286896	LD	666221	FT, OC, PC
Soybean	2795	29599017	LD	173511	HSW, SL
The LD was using plink with --indep-pairphase 100 10 0.2. Trait abbreviations correspond to: DTT-days to tasseling, EW-ear weight, PH- plant height, FT-flowering time, OC-oil content, PC-protein content, HSW-hundred seed weight, SL-seed length, FStr-fiber strength, and FMic-fiber micronaire.
