## Supplementary Table 1-18 for "CLCNet: a contrastive learning and chromosome-aware network for genomic prediction in plants": Supplementary Table 2.xlsx

### Sheet: Supplementary Table 2
Supplementary Table 2 Genetic architecture of traits across species
Species	Trait	Samples	LD (r²)	Heritability (h2)
Maize	DTT	8653	0.36	0.849724
	EW	8653	0.36	0.709241
	PH	8653	0.36	0.801583
Rapeseed	FT	991	0.21	0.99*
	OC	991	0.21	0.942533
	PC	991	0.21	0.65976
Soybean	HSW	2796	0.31	0.710831
	SL	2796	0.31	0.868451
Cotton	FStr	1246	0.74	0.487157
	FMic	1246	0.74	0.504084
LD (r²) denotes the average linkage disequilibrium level, and h² represents the narrow-sense heritability of each trait. The heritability estimate for FT marked with an asterisk was obtained using GCTA (https://yanglab.westlake.edu.cn/software/gcta/index.html)
