## Supplementary Table 1-18 for "CLCNet: a contrastive learning and chromosome-aware network for genomic prediction in plants": Supplementary Table 3.xlsx

### Sheet: Supplementary Table 3
Supplementary Table 3 Performance comparison of CLCNet and baseline models based on PCC
Species	Trait	Comparison	Mean PCC Diff	95% CI	p value	p adj (FDR)	Var (Between three Repeat)	Var (Within ten Fold)
Maize	DTT	CLCNet vs LgihtGBM	0.0130952	[1.20 %, 1.42 %]	7.06392e-21	4.94474e-20	1.71861e-07	9.15604e-06
		CLCNet vs DeepGS	0.0103808	[0.92 %, 1.15 %]	1.17712e-17	2.05996e-17	1.37065e-06	9.03091e-06
		CLCNet vs DNNGP	0.00772666	[0.37 %, 1.18 %]	0.000542004	0.000542004	3.2327e-06	0.000124873
		CLCNet vs Bayesian Lasso	0.0072054	[0.65 %, 0.80 %]	2.25813e-18	7.90344e-18	1.04869e-07	4.2042e-06
		CLCNet vs Bayesian Ridge	0.00644449	[0.57 %, 0.72 %]	1.13391e-17	2.05996e-17	8.17492e-08	3.80051e-06
		CLCNet vs SVR	0.00459491	[0.39 %, 0.53 %]	1.85724e-13	2.60013e-13	1.6812e-07	4.0274e-06
		CLCNet vs rrBLUP	0.00336464	[0.28 %, 0.39 %]	1.171e-12	1.36617e-12	7.73983e-08	2.53002e-06
	EW	CLCNet vs DeepGS	0.02759	[2.42 %, 3.10 %]	1.89449e-16	1.32614e-15	1.03628e-06	8.66813e-05
		CLCNet vs LgihtGBM	0.0239227	[2.04 %, 2.74 %]	1.77718e-14	3.11006e-14	2.5811e-06	9.14373e-05
		CLCNet vs Bayesian Ridge	0.0232981	[2.02 %, 2.64 %]	2.1542e-15	7.53969e-15	1.56417e-06	7.3949e-05
		CLCNet vs Bayesian Lasso	0.0230125	[1.99 %, 2.62 %]	3.36129e-15	7.84301e-15	1.53149e-06	7.47097e-05
		CLCNet vs rrBLUP	0.00978946	[0.73 %, 1.23 %]	7.78412e-09	1.08978e-08	1.5835e-06	4.69389e-05
		CLCNet vs SVR	0.00577591	[0.35 %, 0.81 %]	1.48319e-05	1.73039e-05	2.23107e-07	3.96959e-05
		CLCNet vs DNNGP	0.00232499	[-0.70 %, 1.16 %]	0.613307	0.613307	8.96957e-05	0.000600939
	PH	CLCNet vs DNNGP	0.0115376	[0.78 %, 1.53 %]	6.63922e-07	7.74576e-07	1.92102e-07	0.000107232
		CLCNet vs LgihtGBM	0.0103245	[0.93 %, 0.14 %]	8.43726e-19	5.90608e-18	1.17544e-07	8.08879e-06
		CLCNet vs DeepGS	0.00691794	[0.60 %, 0.78 %]	6.24981e-16	1.09372e-15	1.59351e-06	4.84088e-06
		CLCNet vs Bayesian Lasso	0.00467127	[0.41 %, 0.52 %]	5.57049e-17	1.94967e-16	2.32051e-08	2.26823e-06
		CLCNet vs Bayesian Ridge	0.00441396	[0.39 %, 0.50 %]	2.75083e-16	6.41859e-16	2.0131e-08	2.28764e-06
		CLCNet vs rrBLUP	0.00356161	[0.30 %, 0.41 %]	6.34864e-14	8.8881e-14	6.113e-08	2.24342e-06
		CLCNet vs SVR	0.000348024	[-0.01 %, 0.08 %]	0.145037	0.145037	4.74903e-08	1.7049e-06
Rapeseed	FT	CLCNet vs SVR	0.114436	[9.57 %, 13.32 %]	3.59311e-13	2.51518e-12	3.61436e-05	0.00268997
		CLCNet vs DNNGP	0.0909382	[7.30 %, 10.89 %]	2.86044e-11	1.00115e-10	8.22097e-06	0.00247069
		CLCNet vs LgihtGBM	0.0465112	[3.41 %, 5.90 %]	2.02365e-08	3.54139e-08	4.60673e-05	0.001161
		CLCNet vs Bayesian Lasso	0.0362312	[2.88 %, 4.37 %]	6.87879e-11	1.60505e-10	1.05296e-05	0.000416729
		CLCNet vs Bayesian Ridge	0.0117799	[0.58 %, 1.77 %]	0.000352609	0.000493652	1.40481e-06	0.00027204
		CLCNet vs DeepGS	0.0116372	[0.17 %, 2.16 %]	0.0230954	0.0230954	7.16374e-05	0.000705197
		CLCNet vs rrBLUP	0.00615758	[0.15 %, 1.08 %]	0.0107285	0.0125166	1.07435e-05	0.00015631
	OC	CLCNet vs SVR	0.133078	[8.45 %, 18.16%]	4.68697e-06	3.28088e-05	0.00232749	0.0164184
		CLCNet vs DeepGS	0.100158	[4.22 %, 15.81 %]	0.00139874	0.00326372	0.00139791	0.0248655
		CLCNet vs DNNGP	0.0897814	[3.78 %, 14.18 %]	0.00139821	0.00326372	0.000230902	0.0206393
		CLCNet vs LgihtGBM	0.0758959	[2.96 %, 12.22%]	0.00223925	0.00391869	0.000817781	0.0159056
		CLCNet vs Bayesian Lasso	0.0500209	[0.44 %, 9.56 %]	0.0327465	0.0393173	0.000200813	0.0158845
		CLCNet vs Bayesian Ridge	0.0478691	[0.10 %, 9.47 %]	0.0455425	0.0455425	0.000247114	0.016728
		CLCNet vs rrBLUP	0.0435147	[0.36 %, 8.34%]	0.0337006	0.0393173	9.70104e-05	0.0122048
	PC	CLCNet vs LgihtGBM	0.121944	[5.57 %, 18.82 %]	0.000750758	0.00506171	0.000472951	0.0334209
		CLCNet vs DNNGP	0.10131	[4.24 %, 16.02%]	0.0014462	0.00506171	0.000161135	0.026572
		CLCNet vs SVR	0.101231	[2.61 %, 17.64 %]	0.0100527	0.0100527	0.00241797	0.0417393
		CLCNet vs DeepGS	0.0836956	[2.53 %, 14.21 %]	0.00650964	0.0091135	0.000548498	0.0258481
		CLCNet vs Bayesian Lasso	0.0778767	[2.81 %, 12.76 %]	0.00331444	0.00773369	0.0012551	0.0181487
		CLCNet vs Bayesian Ridge	0.0706173	[1.97 %, 12.15 %]	0.00821113	0.00957965	0.000211176	0.0197995
		CLCNet vs rrBLUP	0.0652943	[2.17 %, 10.88 %]	0.00465834	0.00815209	0.000238902	0.0144346
	PC (10 × 10-fold cross-validation)	CLCNet vs Bayesian Lasso	0.0670748	[2.34 %, 9.07 %]	0.000148511	0.000445534	0.00149494	0.0141583
		CLCNet vs Bayesian Ridge	0.0558913	[1.38 %, 8.19%]	0.00233242	0.00349864	0.00197722	0.0141939
		CLCNet vs rrBLUP	0.0594081	[1.76 %, 7.12 %]	0.00873579	0.00873579	0.00139032	0.0119007
Soybean	HSW	CLCNet vs DNNGP	0.0840548	[5.26 %, 11.55 %]	7.09877e-06	4.96914e-05	0.000198618	0.00749366
		CLCNet vs LgihtGBM	0.0391449	[1.18 %, 6.64 %]	0.00650943	0.00759434	7.06738e-05	0.00569072
		CLCNet vs SVR	0.0356385	[1.13 %, 6.00 %]	0.00562102	0.00759434	8.92671e-05	0.00450792
		CLCNet vs Bayesian Lasso	0.0286618	[1.26 %, 4.47 %]	0.00103241	0.00361345	7.8884e-06	0.00198388
		CLCNet vs Bayesian Ridge	0.0244938	[0.81 %, 4.09 %]	0.00476966	0.00759434	4.72438e-05	0.00203383
		CLCNet vs rrBLUP	0.0160413	[0.50 %, 2.71 %]	0.00601653	0.00759434	5.10529e-06	0.00094009
		CLCNet vs DeepGS	0.0135353	[-0.16 %, 2.86 %]	0.0772931	0.0772931	3.47755e-05	0.00173381
	SL	CLCNet vs LgihtGBM	0.0589605	[4.13 %, 7.66 %]	1.6831e-07	5.89086e-07	0.000234023	0.0022281
		CLCNet vs SVR	0.0574834	[3.87 %, 7.63 %]	8.07993e-07	1.41399e-06	0.00012813	0.00263235
		CLCNet vs DNNGP	0.056827	[4.13 %, 7.24 %]	2.99347e-08	2.09543e-07	0.000297103	0.00163689
		CLCNet vs Bayesian Lasso	0.028895	[1.89 %, 3.89 %]	1.97562e-06	2.76586e-06	6.99541e-05	0.000715415
		CLCNet vs Bayesian Ridge	0.0285632	[1.94 %, 3.78 %]	6.20148e-07	1.41399e-06	2.34474e-05	0.000635519
		CLCNet vs DeepGS	0.0151701	[-0.19 %, 3.23 %]	0.079666	0.079666	9.22882e-05	0.0021793
		CLCNet vs rrBLUP	0.00797088	[0.27 %, 1.32 %]	0.00425809	0.00496778	1.22007e-08	0.000212767
Cotton	FStr	CLCNet vs DNNGP	0.0203911	[0.72 %, 3.36 %]	0.00360824	0.00841922	3.93438e-05	0.00130651
		CLCNet vs SVR	0.00208648	[-0.74 %, 1.15 %]	0.65457	0.916399	1.40527e-05	0.000675934
		CLCNet vs LgihtGBM	0.000590618	[-0.77 %, 0.89 %]	0.884903	0.9761	1.39159e-05	0.000516733
		CLCNet vs DeepGS	-0.000194398	[-1.34 %, 1.30 %]	0.9761	0.9761	9.29304e-05	0.00126473
		CLCNet vs Bayesian Lasso	-0.00685567	[-1.51 %, 0.13 %]	0.0977965	0.171144	1.24503e-05	0.000508214
		CLCNet vs Bayesian Ridge	-0.00167963	[-1.22 %, 0.52 %]	0.0921544	0.72254	6.83944e-05	0.000317741
		CLCNet vs rrBLUP	-0.00245725	[-1.45 %, 0.64 %]	0.624741	0.0657319	1.19886e-05	0.000273058
	FMic	CLCNet vs DNNGP	0.0356319	[2.15 %, 4.97 %]	1.57458e-05	0.000110221	3.81675e-06	0.00152683
		CLCNet vs SVR	0.0233283	[0.89 %, 3.77 %]	0.00250025	0.00875087	3.15324e-05	0.00157699
		CLCNet vs DeepGS	0.0186012	[0.58 %, 3.14 %]	0.00604207	0.0140982	7.02051e-06	0.00126542
		CLCNet vs LgihtGBM	0.0119465	[-0.26 %, 2.65 %]	0.103494	0.150687	4.81467e-05	0.00159167
		CLCNet vs Bayesian Lasso	0.00902701	[-0.21 %, 2.01 %]	0.107634	0.150687	1.20196e-05	0.000943626
		CLCNet vs Bayesian Ridge	0.00530553	[-0.45 %, 1.51 %]	0.275765	0.321725	1.46775e-05	0.000724171
		CLCNet vs rrBLUP	0.00343068	[-0.55 %, 1.24 %]	0.438408	0.438408	1.53364e-05	0.000602949
