## Supplementary Table 1-18 for "CLCNet: a contrastive learning and chromosome-aware network for genomic prediction in plants": Supplementary Table 4.xlsx

### Sheet: Supplementary Table 4
Supplementary Table 4 Performance comparison of CLCNet and baseline models based on MSE
Species	Trait	Comparison	Mean MSE Diff	95% CI	p value	p adj (FDR)	Var (Between three Repeat)	Var (Within ten Fold)
Maize	DTT	CLCNet vs rrBLUP	-0.00586523	[-0.0071, -0.0047]	6.47429e-11	7.55334e-11	3.64744e-07	1.07958e-05
		CLCNet vs SVR	-0.00866858	[-0.0101, -0.0073]	1.77664e-13	2.4873e-13	9.82958e-07	1.39963e-05
		CLCNet vs Bayesian Ridge	-0.0118514	[-0.0133, -0.0104]	1.58533e-16	2.77434e-16	4.46005e-07	1.55891e-05
		CLCNet vs Bayesian Lasso	-0.0133167	[-0.0148, -0.0118]	1.60638e-17	3.74823e-17	5.06792e-07	1.6545e-05
		CLCNet vs DeepGS	-0.0223786	[-0.0245, -0.0203]	1.31542e-19	4.60398e-19	6.47738e-06	2.87235e-05
		CLCNet vs LgihtGBM	-0.0242241	[-0.0263, -0.0221]	1.32297e-20	9.26076e-20	1.09879e-06	3.24271e-05
		CLCNet vs DNNGP	-0.0388829	[-0.0557, -0.0220]	5.51627e-05	5.51627e-05	5.57141e-05	0.00214513
	EW	CLCNet vs SVR	-0.00803448	[-0.0125, -0.0036]	0.000880796	0.00123311	9.46265e-07	0.000150662
		CLCNet vs rrBLUP	-0.0148003	[-0.0194, -0.0102]	3.55912e-07	6.22846e-07	3.97522e-06	0.000161542
		CLCNet vs DNNGP	-0.0167548	[-0.0340, 0.0005]	0.0569977	0.0569977	0.000280443	0.00209432
		CLCNet vs Bayesian Lasso	-0.0354228	[-0.0412, -0.0296]	3.23143e-13	1.131e-12	4.82252e-06	0.000254499
		CLCNet vs LgihtGBM	-0.0357824	[-0.0421, -0.0295]	1.97411e-12	4.60626e-12	8.54761e-06	0.000299246
		CLCNet vs Bayesian Ridge	-0.0359221	[-0.0416, -0.0302]	1.58946e-13	1.11262e-12	5.06187e-06	0.000246842
		CLCNet vs DeepGS	-0.05906	[-0.0959, -0.0222]	0.00269756	0.00314715	0.00101641	0.00968941
	PH	CLCNet vs SVR	-0.000908662	[-0.0019, 0.0000]	0.0593637	0.0593637	1.77595e-07	6.77634e-06
		CLCNet vs rrBLUP	-0.00651937	[-0.0076, -0.0054]	6.95273e-13	9.73383e-13	2.23152e-07	9.14047e-06
		CLCNet vs Bayesian Ridge	-0.00822517	[-0.0093, -0.0071]	2.64587e-15	4.63028e-15	6.64479e-08	9.46196e-06
		CLCNet vs Bayesian Lasso	-0.00874203	[-0.0099, -0.0076]	5.22684e-16	1.2196e-15	7.38345e-08	9.43001e-06
		CLCNet vs DeepGS	-0.0162408	[-0.0178, -0.0147]	2.47948e-19	1.73564e-18	5.69203e-06	1.42761e-05
		CLCNet vs LgihtGBM	-0.0194402	[-0.0214, -0.0175]	1.5017e-18	5.25595e-18	5.73366e-07	2.98192e-05
		CLCNet vs DNNGP	-0.0432253	[-0.0544, -0.0320]	1.07287e-08	1.25168e-08	1.55501e-05	0.000956831
Rapeseed	FT	CLCNet vs rrBLUP	0.00271034	[-0.0060, 0.0114]	0.530267	0.530267	5.53288e-06	0.000582523
		CLCNet vs Bayesian Ridge	-0.00275011	[-0.0098, 0.0043]	0.430788	0.502586	2.09384e-06	0.000380187
		CLCNet vs Bayesian Lasso	-0.0176241	[-0.0285, -0.0068]	0.00246997	0.00345796	1.8918e-05	0.000896791
		CLCNet vs DeepGS	-0.0416517	[-0.0640, -0.0193]	0.000661648	0.00115788	0.000376	0.00356475
		CLCNet vs LgihtGBM	-0.0677117	[-0.0893, -0.0461]	5.26392e-07	1.22825e-06	5.08796e-05	0.00356249
		CLCNet vs SVR	-0.246334	[-0.2958, -0.1969]	4.26101e-11	1.49135e-10	6.05027e-05	0.0187709
		CLCNet vs DNNGP	-0.39241	[-0.4481, -0.3368]	9.25272e-15	6.47691e-14	8.64906e-05	0.0237988
	OC	CLCNet vs Bayesian Ridge	-0.0100203	[-0.0243, 0.0043]	0.161817	0.161817	0.000326316	0.00132811
		CLCNet vs rrBLUP	-0.0115149	[-0.0265, 0.0034]	0.125839	0.146813	0.000127962	0.00162502
		CLCNet vs Bayesian Lasso	-0.0212543	[-0.0365, -0.0060]	0.00783336	0.0137084	5.84711e-05	0.00174016
		CLCNet vs LgihtGBM	-0.0437686	[-0.0843, -0.0033]	0.0351109	0.0491553	0.000489099	0.0122699
		CLCNet vs DeepGS	-0.070469	[-0.1092, -0.0317]	0.0008458	0.00197353	0.00216972	0.00994198
		CLCNet vs DNNGP	-0.11958	[-0.1537, -0.0855]	6.73719e-08	4.71603e-07	0.000414608	0.00864252
		CLCNet vs SVR	-0.125337	[-0.1663, -0.0844]	7.79556e-07	2.72844e-06	0.00122419	0.0120045
	PC	CLCNet vs Bayesian Ridge	0.00475718	[-0.0145, 0.0240]	0.617536	0.617536	0.000119764	0.00277331
		CLCNet vs rrBLUP	-0.0100776	[-0.0350, 0.0148]	0.414869	0.484014	0.000137898	0.0046801
		CLCNet vs Bayesian Lasso	-0.0156021	[-0.0395, 0.0083]	0.192822	0.269951	8.217e-05	0.00435164
		CLCNet vs SVR	-0.0534759	[-0.0847, -0.0223]	0.00150074	0.00350174	0.000677287	0.0069948
		CLCNet vs DeepGS	-0.0624338	[-0.1036, -0.0213]	0.00425571	0.00744749	4.28007e-05	0.0130206
		CLCNet vs DNNGP	-0.0762713	[-0.1086, -0.0440]	4.06936e-05	0.000284855	0.000729011	0.00749525
		CLCNet vs LgihtGBM	-0.0859405	[-0.1329, -0.0390]	0.000797983	0.00279294	0.000557018	0.0165654
	PC (10 × 10-fold cross-validation)	CLCNet vs rrBLUP	-0.0290877	[-0.0291, -0.0432]	8.91113e-05	8.91113e-05	0.000510843	0.00506263
		CLCNet vs Bayesian Ridge	-0.0356351	[-0.0356, -0.0521]	3.95206e-05	5.9281e-05	0.000870502	0.00667129
		CLCNet vs Bayesian Lasso	-0.0366562	[-0.0367, -0.0522]	9.62995e-06	2.88898e-05	0.000525336	0.00626291
Soybean	HSW	CLCNet vs rrBLUP	-0.0160999	[-0.0279, -0.0043]	0.00896739	0.00896739	2.57732e-05	0.00104516
		CLCNet vs DeepGS	-0.021082	[-0.0357, -0.0065]	0.00624241	0.00739654	3.22794e-05	0.00162282
		CLCNet vs Bayesian Ridge	-0.0278534	[-0.0472, -0.0085]	0.00633989	0.00739654	7.36935e-05	0.00283209
		CLCNet vs Bayesian Lasso	-0.0348307	[-0.0554, -0.0143]	0.00168393	0.00294687	1.07809e-06	0.0032606
		CLCNet vs LgihtGBM	-0.0646599	[-0.0994, -0.0299]	0.00066981	0.00156289	7.01354e-06	0.00927902
		CLCNet vs SVR	-0.0646599	[-0.0994, -0.0299]	0.00066981	0.00156289	7.01354e-06	0.00927902
		CLCNet vs DNNGP	-0.148724	[-0.1915, -0.1060]	7.97407e-08	5.58185e-07	4.49004e-05	0.0140607
	SL	CLCNet vs rrBLUP	-0.00943103	[-0.0155, -0.0034]	0.00351241	0.00409781	2.70584e-07	0.000283616
		CLCNet vs DeepGS	-0.0202344	[-0.0411, 0.0007]	0.0573242	0.0573242	0.00014001	0.00326322
		CLCNet vs Bayesian Ridge	-0.0398122	[-0.0534, -0.0262]	1.65929e-06	2.32301e-06	7.81664e-06	0.00141997
		CLCNet vs Bayesian Lasso	-0.0431655	[-0.0574, -0.0289]	9.26439e-07	1.62127e-06	8.4819e-05	0.00150003
		CLCNet vs LgihtGBM	-0.0662284	[-0.0859, -0.0466]	1.45675e-07	3.39908e-07	0.000325557	0.00274132
		CLCNet vs SVR	-0.098264	[-0.1234, -0.0731]	8.25386e-09	2.88885e-08	0.000162404	0.00475542
		CLCNet vs DNNGP	-0.128621	[-0.1520, -0.1052]	4.29051e-12	3.00336e-11	3.91657e-05	0.00418423
Cotton	FStr	CLCNet vs rrBLUP	0.0208986	[-0.0115, 0.0303]	0.0648694	0.0732043	2.1989e-05	0.000671154
		CLCNet vs Bayesian Ridge	0.0194702	[-0.0093, 0.0297]	0.0723999	0.0722266	1.66477e-05	0.000790611
		CLCNet vs Bayesian Lasso	0.00844943	[-0.0047, 0.0216]	0.200497	0.35087	3.64286e-05	0.00131363
		CLCNet vs LgihtGBM	-0.00017722	[-0.0138, 0.0134]	0.978904	0.978904	2.66862e-05	0.00140284
		CLCNet vs DeepGS	-0.00444853	[-0.0320, 0.0231]	0.743412	0.867314	0.000339618	0.00558682
		CLCNet vs SVR	-0.00778953	[-0.0217, 0.0061]	0.260292	0.364408	3.33261e-05	0.00145846
		CLCNet vs DNNGP	-0.0547734	[-0.0783, -0.0313]	4.79352e-05	0.000332043	9.75032e-05	0.00417485
	FMic	CLCNet vs rrBLUP	0.00226729	[-0.0115, 0.0160]	0.738514	0.8616	1.93993e-05	0.00144381
		CLCNet vs Bayesian Ridge	-0.00122452	[-0.0164, 0.0139]	0.869921	0.869921	1.54859e-05	0.00175857
		CLCNet vs Bayesian Lasso	-0.00772133	[-0.0242, 0.0088]	0.346602	0.515607	1.24889e-05	0.00208941
		CLCNet vs LgihtGBM	-0.00872688	[-0.0283, 0.0108]	0.368291	0.515607	4.12384e-05	0.00290743
		CLCNet vs DeepGS	-0.0182446	[-0.0390, 0.0025]	0.0822935	0.192018	6.5759e-06	0.00330601
		CLCNet vs SVR	-0.0273056	[-0.0472, -0.0074]	0.00885232	0.0309831	4.78639e-05	0.00301424
		CLCNet vs DNNGP	-0.0653791	[-0.0878, -0.0430]	1.75824e-06	1.23077e-05	1.50754e-05	0.00386104
