## Supplementary Table 1-18 for "CLCNet: a contrastive learning and chromosome-aware network for genomic prediction in plants": Supplementary Table 5.xlsx

### Sheet: Supplementary Table 5
Supplementary Table 5 Performance comparison of CA, PCA, and GWAS-based feature selection based on PCC
Model	Species	Trait	Comparison	Mean PCC Diff	95% CI	p value	p adj (FDR)	Var (Between three Repeat)	Var (Within ten Fold)
CLCNet	Maize	DTT	CA vs PCA	0.0202158	[1.89%, 2.15%]	4.18507e-24	4.18507e-23	6.97075e-07	1.24901e-05
			CA vs GWAS	0.00372885	[0.32%, 0.43%]	1.66944e-14	8.34718e-14	1.80373e-07	2.12323e-06
		EW	CA vs PCA	0.0344645	[3.16%, 3.73%]	5.6611e-21	3.77407e-20	7.66377e-06	5.76055e-05
			CA vs GWAS	0.0106575	[0.83%, 1.30%]	2.77543e-10	1.11017e-09	6.59058e-07	4.11268e-05
		PH	CA vs PCA	0.0140176	[1.32%, 1.48%]	3.15167e-25	6.30334e-24	7.30047e-07	4.66763e-06
			CA vs GWAS	0.00204623	[0.14%, 0.27%]	2.14683e-07	6.13379e-07	1.09326e-07	2.89008e-06
	Rapeseed	FT	CA vs PCA	0.117589	[8.89%, 14.63%]	3.0202e-09	1.00673e-08	0.00506533	0.00257813
			CA vs GWAS	0.00473362	[-0.09%, 1.04%]	0.0990244	0.116499	5.00966e-05	0.000211472
		OC	CA vs PCA	0.17272	[9.99%, 24.56%]	3.86757e-05	7.73514e-05	0.00662177	0.0359906
			CA vs GWAS	-0.00785092	[-4.86%, 3.29%]	0.696532	0.733191	0.000308541	0.0125715
		PC	CA vs PCA	0.187581	[10.42%, 27.09%]	7.64853e-05	0.000129549	0.0199313	0.0387618
			CA vs GWAS	-5.73771e-05	[-4.46%, 4.45%]	0.997918	0.997918	2.70938e-05	0.0152938
	Soybean	HSW	CA vs PCA	0.0423071	[2.65%, 5.82%]	7.09428e-06	1.57651e-05	9.00292e-05	0.00186886
			CA vs GWAS	0.0406096	[2.15%, 5.97%]	0.000155114	0.000216637	0.00018424	0.00267647
		SL	CA vs PCA	0.028724	[1.52%, 4.23%]	0.000162478	0.000216637	7.06933e-05	0.00136594
			CA vs GWAS	0.0249991	[1.38%, 3.62%]	8.62931e-05	0.000132759	7.69766e-05	0.000911922
	Cotton	FStr	CA vs PCA	0.0346059	[1.29%, 5.63%]	0.00280382	0.000104598	0.00354072	0.00350477
			CA vs GWAS	0.00134765	[-0.56%, 0.83%]	0.692957	2.45674e-05	0.000349748	0.733191
		FMic	CA vs PCA	0.0384161	[2.49%, 5.20%]	2.75981e-06	1.69005e-06	0.00141229	6.89951e-06
			CA vs GWAS	0.0243692	[1.35%, 3.52%]	7.77293e-05	5.88219e-06	0.000901306	0.000129549
rrBLUP	Maize	DTT	CA vs PCA	0.00740375	[0.69%, 0.79%]	2.13837e-23	3.37506e-10	1.95846e-06	6.41512e-22
			CA vs GWAS	0.00235502	[0.20%, 0.27%]	1.0827e-14	2.54321e-07	6.81731e-07	1.0827e-13
			CA vs No selection	-6.42168e-05	[-0.02%, 0.01%]	0.324578	5.50847e-09	1.28237e-07	0.360642
		EW	CA vs PCA	0.0135184	[1.24%, 1.46%]	2.67281e-21	1.9534e-07	9.0788e-06	4.00921e-20
			CA vs GWAS	0.00520021	[0.40%, 0.64%]	1.41527e-09	1.79823e-06	1.01864e-05	8.49162e-09
			CA vs No selection	0.00093696	[0.06%, 0.13%]	1.49916e-06	3.57715e-08	7.53518e-07	4.49747e-06
		PH	CA vs PCA	0.00218089	[0.18%, 0.25%]	1.21734e-13	2.55176e-08	8.85145e-07	9.13005e-13
			CA vs GWAS	0.00116127	[0.08%, 0.15%]	4.63424e-07	9.62517e-09	1.03641e-06	2.15347e-06
			CA vs No selection	4.5909e-05	[-0.01%, 0.02%]	0.469796	3.24188e-08	1.02588e-07	0.503353
	Rapeseed	FT	CA vs PCA	0.0134685	[0.85%, 1.85%]	6.03319e-06	6.8627e-06	0.000186944	1.5083e-05
			CA vs No selection	0.00650469	[0.20%, 1.10%]	0.00580368	8.45001e-06	0.000147433	0.00829098
			CA vs GWAS	0.00473269	[0.00%, 0.95%]	0.0496059	3.47987e-05	0.000146128	0.0652058
		OC	CA vs PCA	0.0238226	[0.00%, 4.76%]	0.0499911	0.000236078	0.00419646	0.0652058
			CA vs No selection	0.0203333	[-0.11%, 4.17%]	0.0615648	0.000105158	0.00344467	0.076956
			CA vs GWAS	-0.0195611	[-4.94%, 1.03%]	0.190842	5.72933e-06	0.00686826	0.22901
		PC	CA vs PCA	0.0454002	[1.93%, 7.15%]	0.00131178	0.000193649	0.00510578	0.00210726
			CA vs No selection	0.0436559	[1.85%, 6.88%]	0.0013346	0.000306295	0.00464461	0.00210726
			CA vs GWAS	-0.0285413	[-8.42%, 2.71%]	0.302793	0.00136184	0.0228397	0.349376
	Soybean	HSW	CA vs GWAS	0.0393896	[1.76%, 6.12%]	0.000899908	0.00168733	0.000215461	0.00349427
			CA vs No selection	0.0196229	[1.08%, 2.85%]	9.07851e-05	0.000209504	7.47533e-06	0.000596301
			CA vs PCA	0.0186389	[0.95%, 2.77%]	0.000236095	0.000505918	9.55922e-06	0.000629524
		SL	CA vs GWAS	0.0435861	[2.88%, 5.83%]	1.43042e-06	4.49747e-06	2.15381e-05	0.00166243
			CA vs PCA	0.011086	[0.48%, 1.74%]	0.00117871	0.00208008	1.62039e-05	0.000293987
			CA vs No selection	0.00887304	[0.36%, 1.41%]	0.00169043	0.00253565	3.15926e-05	0.000188431
	Cotton	FStr	CA vs GWAS	0.0109174	[0.54%, 1.64%]	0.000357517	0.000715035	2.2758e-05	0.000218289
			CA vs No selection	-0.001041	[-0.43%, 0.22%]	0.512997	0.530686	6.54465e-06	7.47548e-05
			CA vs PCA	-0.00120668	[-0.54%, 0.30%]	0.559904	0.559904	5.64403e-06	0.000130701
		FMic	CA vs GWAS	0.0301216	[2.05%, 3.97%]	5.02476e-07	2.02351e-05	0.000693653	2.15347e-06
			CA vs PCA	0.019325	[1.30%, 2.56%]	7.2189e-07	5.31729e-06	0.000300252	2.70709e-06
			CA vs No selection	0.0166029	[1.09%, 2.23%]	2.02694e-06	7.42369e-06	0.00024861	5.52803e-06
Bayesian Lasso	Maize	DTT	CA vs PCA	0.00641356	[0.60%, 0.68%]	1.26403e-23	3.79209e-22	3.40705e-09	1.4134e-06
			CA vs No selection	0.0026247	[0.23%, 0.29%]	7.02464e-18	7.02464e-17	1.17902e-09	6.17156e-07
			CA vs GWAS	0.00174946	[0.13%, 0.22%]	5.04659e-08	1.37634e-07	3.38578e-07	1.60731e-06
		EW	CA vs PCA	0.00847349	[0.76%, 0.93%]	2.15257e-18	3.22886e-17	1.42136e-07	5.79545e-06
			CA vs No selection	0.00796503	[0.71%, 0.88%]	1.52829e-17	1.14621e-16	1.37096e-07	5.92925e-06
			CA vs GWAS	0.00131005	[-0.02%, 0.28%]	0.0870656	0.104479	1.63338e-06	1.6421e-05
		PH	CA vs PCA	0.00202379	[0.17%, 0.24%]	2.59887e-13	1.55932e-12	1.88418e-08	8.13658e-07
			CA vs GWAS	0.00110648	[0.07%, 0.15%]	1.65894e-06	3.82833e-06	2.20005e-08	1.08496e-06
			CA vs No selection	0.000931749	[0.07%, 0.11%]	7.26349e-11	3.1271e-10	7.4186e-09	2.76619e-07
	Rapeseed	FT	CA vs No selection	0.0281634	[2.24%, 3.40%]	7.33427e-11	3.1271e-10	2.8562e-06	0.000255855
			CA vs PCA	0.0087435	[0.36%, 1.39%]	0.00167694	0.0027949	2.50409e-06	0.000203475
			CA vs GWAS	-0.00263154	[-0.64%, 0.12%]	0.167415	0.167415	3.98816e-06	0.000108328
		OC	CA vs No selection	0.0298317	[-0.52%, 6.49%]	0.0920601	0.106223	0.00120707	0.00855266
			CA vs PCA	0.0256666	[-0.53%, 5.66%]	0.100776	0.111974	9.35468e-05	0.00731858
			CA vs GWAS	-0.029298	[-6.57%, 0.71%]	0.110557	0.118454	0.00112788	0.00937303
		PC	CA vs No selection	0.0514712	[1.48%, 8.81%]	0.00757245	0.0108178	0.00231267	0.0086457
			CA vs PCA	0.0403781	[0.61%, 7.47%]	0.0226878	0.0295927	0.000500111	0.00869888
			CA vs GWAS	-0.0343967	[-8.36%, 1.48%]	0.163526	0.167415	0.00413412	0.015592
	Soybean	HSW	CA vs No selection	0.0239995	[1.52%, 3.28%]	5.40918e-06	1.15911e-05	1.02134e-05	0.000593535
			CA vs GWAS	0.0228612	[0.25%, 4.32%]	0.0292651	0.0365814	8.32034e-05	0.00314025
			CA vs PCA	0.0141395	[0.53%, 2.29%]	0.00268109	0.00417108	1.1754e-05	0.000588943
		SL	CA vs GWAS	0.0314046	[1.82%, 4.46%]	3.73546e-05	7.47093e-05	4.37146e-05	0.00131267
			CA vs No selection	0.0225906	[1.63%, 2.89%]	4.69625e-08	1.37634e-07	1.12307e-05	0.000299183
			CA vs PCA	0.00847727	[0.32%, 1.38%]	0.00278072	0.00417108	4.05258e-05	0.000186677
	Cotton	FStr	CA vs GWAS	0.0124581	[0.60%, 1.89%]	0.000455963	0.00080464	1.44469e-05	0.000309535
			CA vs No selection	0.007472	[0.43%, 1.07%]	4.8429e-05	9.08044e-05	1.02328e-05	7.15785e-05
			CA vs PCA	0.00438822	[0.12%, 0.76%]	0.00945685	0.0128957	3.4124e-06	7.77878e-05
		FMic	CA vs GWAS	0.0327694	[2.19%, 4.36%]	1.00573e-06	2.51432e-06	1.33201e-05	0.000899647
			CA vs No selection	0.0259102	[2.05%, 3.13%]	1.11548e-10	3.71827e-10	7.7614e-06	0.000220868
			CA vs PCA	0.0235693	[1.87%, 2.84%]	8.33894e-11	3.1271e-10	2.2951e-05	0.000165734
Bayesian Ridge	Maize	DTT	CA vs PCA	0.00627172	[0.59%, 0.67%]	1.27629e-24	3.82886e-23	2.9238e-09	1.14873e-06
			CA vs No selection	0.00189054	[0.17%, 0.21%]	2.55368e-17	1.91526e-16	1.44442e-08	3.42355e-07
			CA vs GWAS	0.00165826	[0.12%, 0.21%]	7.67892e-08	2.43806e-07	3.55569e-07	1.48175e-06
		EW	CA vs PCA	0.00780646	[0.71%, 0.85%]	9.10748e-21	1.36612e-19	3.06546e-08	3.33745e-06
			CA vs No selection	0.0077685	[0.70%, 0.86%]	3.32004e-18	3.32004e-17	1.43457e-07	5.01498e-06
			CA vs GWAS	2.73637e-05	[-0.14%, 0.15%]	0.968989	0.968989	1.43852e-06	1.46244e-05
		PH	CA vs PCA	0.0020206	[0.17%, 0.23%]	2.11059e-14	1.26636e-13	4.01942e-08	6.45271e-07
			CA vs GWAS	0.00120092	[0.08%, 0.16%]	4.57339e-07	1.0554e-06	1.73102e-08	1.1015e-06
			CA vs No selection	0.000707236	[0.05%, 0.09%]	5.45716e-09	2.33878e-08	5.73769e-09	2.38251e-07
	Rapeseed	FT	CA vs PCA	0.0150132	[0.93%, 2.07%]	9.00304e-06	1.90668e-05	1.58001e-05	0.000239891
			CA vs No selection	0.011825	[0.82%, 1.54%]	2.4867e-07	6.78192e-07	3.38798e-06	9.83465e-05
			CA vs GWAS	0.00258382	[-0.17%, 0.69%]	0.22789	0.273468	3.04012e-05	0.000119237
		OC	CA vs No selection	0.0363858	[0.14%, 7.14%]	0.0422815	0.0528519	0.000555314	0.00904079
			CA vs PCA	0.0359537	[0.21%, 6.98%]	0.0379443	0.0494926	0.000719544	0.00827351
			CA vs GWAS	-0.015586	[-4.87%, 1.76%]	0.344088	0.38232	1.4338e-05	0.00845058
		PC	CA vs No selection	0.0550384	[2.23%, 8.78%]	0.00179128	0.00275077	0.000303969	0.00803056
			CA vs PCA	0.0500212	[1.68%, 8.32%]	0.00449739	0.00613281	0.000348606	0.00823961
			CA vs GWAS	-0.0216508	[-6.68%, 2.35%]	0.334705	0.38232	0.00158501	0.014521
	Soybean	HSW	CA vs GWAS	0.0318439	[1.29%, 5.08%]	0.00183385	0.00275077	6.16305e-05	0.00273245
			CA vs No selection	0.0257006	[1.43%, 3.71%]	7.40044e-05	0.000130596	1.86589e-05	0.000985783
			CA vs PCA	0.0179192	[1.11%, 2.48%]	9.53339e-06	1.90668e-05	4.99525e-06	0.000357486
		SL	CA vs GWAS	0.034265	[2.01%, 4.84%]	2.92293e-05	5.4805e-05	5.54964e-05	0.00150351
			CA vs No selection	0.0270844	[1.93%, 3.49%]	8.12685e-08	2.43806e-07	3.42665e-06	0.00046583
			CA vs PCA	0.00935799	[0.37%, 1.50%]	0.00204649	0.00292356	1.50701e-05	0.000234752
	Cotton	FStr	CA vs GWAS	0.0124135	[0.66%, 1.82%]	0.000141109	0.000235182	2.77859e-05	0.00023815
			CA vs No selection	0.00118462	[-0.22%, 0.46%]	0.477482	0.511588	3.04971e-06	8.50445e-05
			CA vs PCA	0.00044358	[-0.34%, 0.43%]	0.814659	0.84275	4.53542e-06	0.000109934
		FMic	CA vs GWAS	0.0315017	[2.16%, 4.14%]	3.88415e-07	9.71036e-07	1.98951e-05	0.000737859
			CA vs PCA	0.0228836	[1.74%, 2.84%]	2.07612e-09	1.03806e-08	6.13077e-06	0.000226752
			CA vs No selection	0.0210674	[1.50%, 2.71%]	7.69064e-08	2.43806e-07	2.06761e-05	0.000266405
SVR	Maize	DTT	CA vs PCA	0.0308631	[2.92%, 3.25%]	3.03623e-26	4.55434e-25	1.85374e-07	2.1275e-05
			CA vs No selection	0.0022716	[0.21%, 0.25%]	4.68776e-20	4.68776e-19	1.01649e-09	3.19643e-07
			CA vs GWAS	-0.000691782	[-0.13%, -0.00%]	0.037346	0.0591105	5.12779e-07	2.85854e-06
		EW	CA vs PCA	0.0226943	[1.91%, 2.63%]	1.27917e-13	6.39584e-13	3.58242e-06	9.56311e-05
			CA vs No selection	0.0049525	[0.44%, 0.55%]	5.31609e-17	3.98707e-16	8.52704e-09	2.55355e-06
			CA vs GWAS	0.00105598	[-0.06%, 0.27%]	0.210376	0.26297	1.68892e-08	2.18869e-05
		PH	CA vs PCA	0.201373	[19.40%, 20.87%]	4.12503e-31	1.23751e-29	9.0994e-05	0.000349072
			CA vs No selection	0.00129622	[0.11%, 0.15%]	3.05698e-13	1.31014e-12	1.1186e-08	3.35724e-07
			CA vs GWAS	7.89996e-05	[-0.05%, 0.06%]	0.774309	0.829617	4.63461e-11	2.40051e-06
	Rapeseed	FT	CA vs No selection	0.0492387	[4.26%, 5.59%]	2.72002e-15	1.63201e-14	6.21803e-06	0.00033697
			CA vs GWAS	0.0126541	[0.59%, 1.94%]	0.000668484	0.00117968	5.89296e-06	0.000351075
			CA vs PCA	-0.0303329	[-3.83%, -2.24%]	1.23664e-08	3.37265e-08	4.9998e-06	0.000479963
		OC	CA vs No selection	0.0860406	[4.94%, 12.27%]	4.34055e-05	8.68109e-05	0.00114031	0.0094799
			CA vs GWAS	0.00331575	[-3.28%, 3.94%]	0.852436	0.852436	0.00104591	0.00928276
			CA vs PCA	-0.00711879	[-3.40%, 1.97%]	0.591967	0.657741	1.52781e-05	0.00554756
		PC	CA vs No selection	0.072003	[3.39%, 11.01%]	0.000568925	0.00106673	0.000253343	0.0109671
			CA vs PCA	0.0122986	[-2.70%, 5.16%]	0.527521	0.608678	0.00117434	0.0110479
			CA vs GWAS	-0.0262701	[-6.13%, 0.87%]	0.135434	0.184683	0.000856259	0.00879385
	Soybean	HSW	CA vs No selection	0.00638813	[-0.17%, 1.45%]	0.117089	0.16727	6.65816e-06	0.00049907
			CA vs GWAS	-0.00201532	[-2.05%, 1.65%]	0.825536	0.852436	0.000173363	0.00251671
			CA vs PCA	-0.0258614	[-5.01%, -0.16%]	0.0374367	0.0591105	0.000154612	0.00441589
		SL	CA vs No selection	0.0109216	[0.78%, 1.40%]	5.48414e-08	1.37104e-07	4.20887e-07	7.27404e-05
			CA vs PCA	-0.00462163	[-1.86%, 0.93%]	0.503727	0.604472	6.80575e-05	0.00145092
			CA vs GWAS	-0.0407886	[-5.31%, -2.85%]	1.92725e-07	4.44751e-07	2.17319e-05	0.00115045
	Cotton	FStr	CA vs PCA	0.0553701	[4.49%, 6.59%]	1.12269e-11	3.74229e-11	1.461e-06	0.00084608
			CA vs No selection	0.00957306	[0.60%, 1.32%]	7.35353e-06	1.57576e-05	5.00418e-06	9.5866e-05
			CA vs GWAS	0.00516837	[-0.22%, 1.25%]	0.160544	0.209405	1.31294e-05	0.000405293
		FMic	CA vs PCA	0.0531139	[4.29%, 6.33%]	1.49979e-11	4.49938e-11	1.54166e-05	0.000787687
			CA vs No selection	0.0281863	[2.30%, 3.34%]	6.32829e-12	2.37311e-11	1.32642e-06	0.0002081
			CA vs GWAS	0.0111722	[-0.09%, 2.32%]	0.067859	0.101788	2.77593e-06	0.00111585
LightGBM	Maize	DTT	CA vs No selection	0	[0.00%, 0.00%]	1	1	0	0
			CA vs GWAS	-0.000463294	[-0.14%, 0.05%]	0.323472	0.53912	1.22952e-07	6.76407e-06
			CA vs PCA	-0.00337077	[-0.48%, -0.19%]	4.49484e-05	0.000192636	2.95686e-07	1.57104e-05
		EW	CA vs No selection	0	[0.00%, 0.00%]	1	1	0	0
			CA vs GWAS	-0.000588985	[-0.32%, 0.20%]	0.646092	0.842729	9.66759e-06	4.47516e-05
			CA vs PCA	-0.0215989	[-2.57%, -1.75%]	1.05541e-11	1.8736e-10	5.38031e-06	0.000124244
		PH	CA vs PCA	0.00353159	[0.25%, 0.46%]	1.94233e-07	1.45675e-06	6.59823e-07	8.26382e-06
			CA vs No selection	0	[0.00%, 0.00%]	1	1	0	0
			CA vs GWAS	-0.00202832	[-0.28%, -0.13%]	7.78177e-06	4.02993e-05	3.55248e-07	4.24058e-06
	Rapeseed	FT	CA vs PCA	0.00753406	[-1.12%, 2.63%]	0.417176	0.625763	3.55957e-05	0.00267337
			CA vs No selection	-0.000737827	[-0.21%, 0.06%]	0.281413	0.496612	8.89608e-07	1.39018e-05
			CA vs GWAS	-0.0166504	[-2.95%, -0.38%]	0.0125954	0.0314885	0.000121483	0.00117254
		OC	CA vs PCA	0.102652	[3.91%, 16.62%]	0.00255079	0.00850264	0.00248367	0.0292934
			CA vs No selection	0.000146255	[-0.56%, 0.59%]	0.958825	1	6.61651e-06	0.000249254
			CA vs GWAS	-0.0154791	[-7.54%, 4.44%]	0.601089	0.836655	0.000620747	0.0271685
		PC	CA vs PCA	0.0542205	[-2.37%, 13.21%]	0.165337	0.330674	0.0110202	0.0386026
			CA vs No selection	-0.000158205	[-0.32%, 0.29%]	0.916938	1	7.10807e-06	6.76013e-05
			CA vs GWAS	-0.0926028	[-15.20%, -3.32%]	0.0034219	0.0102657	0.00372203	0.0244307
	Soybean	HSW	CA vs PCA	0.0484558	[1.25%, 8.44%]	0.00999728	0.0272653	0.000294122	0.00973919
			CA vs GWAS	0.00652144	[-1.96%, 3.26%]	0.613547	0.836655	0.000106715	0.00517878
			CA vs No selection	0.0047133	[-0.61%, 1.55%]	0.380845	0.601334	0.000254401	0.000715468
		SL	CA vs PCA	0.0769836	[4.79%, 10.61%]	8.05985e-06	4.02993e-05	0.00109773	0.00570503
			CA vs No selection	-0.0141576	[-2.19%, -0.64%]	0.000783505	0.00293814	9.63316e-05	0.000387719
			CA vs GWAS	-0.0144621	[-3.63%, 0.74%]	0.186553	0.349787	0.000193391	0.00353897
	Cotton	FStr	CA vs PCA	0.0765007	[6.18%, 9.12%]	1.68289e-11	1.8736e-10	2.8462e-05	0.00165316
			CA vs GWAS	0.00536593	[-0.16%, 1.23%]	0.124928	0.276761	2.67672e-05	0.000351767
			CA vs No selection	0	[0.00%, 0.00%]	1	1	0	0
		FMic	CA vs PCA	0.079228	[6.39%, 9.46%]	1.8736e-11	1.8736e-10	5.49491e-05	0.00177172
			CA vs No selection	0	[0.00%, 0.00%]	1	1	0	0
			CA vs GWAS	-0.00865699	[-2.00%, 0.27%]	0.129155	0.276761	8.82397e-05	0.000924495
DeepGS	Maize	DTT	CA vs PCA	0.0142241	[1.21%, 1.63%]	3.45744e-14	5.18616e-13	5.0022e-07	3.44122e-05
			CA vs No selection	0.00198102	[0.10%, 0.29%]	0.000201978	0.000504946	1.07473e-06	6.20379e-06
			CA vs GWAS	0.00144889	[0.06%, 0.23%]	0.00185054	0.00396545	4.01766e-08	5.73323e-06
		EW	CA vs No selection	0.00371011	[-0.02%, 0.76%]	0.0618331	0.0843178	1.6018e-06	0.000116349
			CA vs GWAS	0.000565034	[-0.41%, 0.53%]	0.807146	0.807146	5.91235e-06	0.000165131
			CA vs PCA	-0.00859343	[-1.29%, -0.43%]	0.000325689	0.000751589	3.12694e-06	0.000140937
		PH	CA vs PCA	0.0269063	[2.47%, 2.91%]	2.98066e-21	8.94198e-20	7.07985e-06	3.15825e-05
			CA vs No selection	0.00124291	[0.03%, 0.22%]	0.0106113	0.0187258	7.05787e-07	6.14768e-06
			CA vs GWAS	-0.000227173	[-0.11%, 0.06%]	0.585248	0.650276	2.58174e-07	5.26829e-06
	Rapeseed	FT	CA vs PCA	0.185848	[15.45%, 21.72%]	7.00693e-13	7.00693e-12	0.000114731	0.00748218
			CA vs GWAS	0.0308813	[-2.83%, 9.01%]	0.294732	0.377234	0.0033034	0.0245392
			CA vs No selection	0.0124683	[0.11%, 2.38%]	0.0323503	0.0485254	7.27184e-05	0.000937392
		OC	CA vs PCA	0.220467	[12.07%, 32.03%]	9.66622e-05	0.000289986	0.00371187	0.0739847
			CA vs No selection	0.0303502	[-3.28%, 9.35%]	0.334024	0.400828	0.00063119	0.0302858
			CA vs GWAS	-0.0316536	[-9.32%, 2.99%]	0.301787	0.377234	0.00503067	0.0254828
		PC	CA vs PCA	0.199238	[13.38%, 26.47%]	8.54371e-07	3.20389e-06	0.00157238	0.0318144
			CA vs No selection	0.0228131	[-3.04%, 7.60%]	0.387746	0.447399	0.00302053	0.0195708
			CA vs GWAS	-0.047081	[-9.48%, 0.06%]	0.0529565	0.0756521	0.00168009	0.0162991
	Soybean	HSW	CA vs PCA	0.222736	[17.52%, 27.03%]	1.71052e-10	1.02631e-09	0.00130259	0.0164347
			CA vs GWAS	0.0631786	[4.20%, 8.43%]	1.19491e-06	3.98302e-06	2.05736e-06	0.00344941
			CA vs No selection	0.0215934	[0.35%, 3.97%]	0.0210288	0.035048	0.000188002	0.00238408
		SL	CA vs PCA	0.2122	[17.44%, 25.00%]	2.57084e-12	1.92813e-11	0.000207914	0.0108319
			CA vs GWAS	0.045674	[1.66%, 7.47%]	0.00318269	0.006048	0.000214074	0.00633928
			CA vs No selection	0.00206456	[-1.47%, 1.88%]	0.802944	0.807146	0.000232847	0.0019931
	Cotton	FStr	CA vs PCA	0.345393	[24.38%, 44.70%]	1.20759e-07	5.17537e-07	0.00752022	0.0739101
			CA vs GWAS	0.0183706	[0.67%, 3.01%]	0.0032256	0.006048	8.8101e-05	0.000989352
			CA vs No selection	0.00305347	[-1.11%, 1.73%]	0.663337	0.710719	0.00022197	0.00138875
		FMic	CA vs PCA	0.322019	[24.16%, 40.24%]	4.92469e-09	2.46235e-08	0.00488739	0.0461531
			CA vs GWAS	0.0216866	[1.15%, 3.18%]	0.000144415	0.000393858	1.90435e-05	0.000778602
			CA vs No selection	0.015921	[0.22%, 2.97%]	0.0249218	0.0393501	3.73783e-06	0.00145722
DNNGP	Maize	DTT	CA vs GWAS	0.0165228	[1.41%, 1.90%]	3.2239e-14	3.2239e-13	1.12155e-06	4.58436e-05
			CA vs PCA	-0.00854547	[-1.30%, -0.41%]	0.000489209	0.00108713	1.39934e-06	0.000151641
		EW	CA vs GWAS	0.0235397	[1.94%, 2.77%]	1.88551e-12	1.257e-11	1.54518e-06	0.000130599
			CA vs PCA	-0.0180756	[-2.71%, -0.91%]	0.000289926	0.00096642	6.40058e-05	0.000573336
		PH	CA vs GWAS	0.00995069	[0.85%, 1.14%]	1.54263e-14	3.08527e-13	1.5424e-06	1.48295e-05
			CA vs PCA	-0.000942309	[-0.47%, 0.28%]	0.609585	0.609585	5.12788e-07	0.00010697
	Rapeseed	FT	CA vs PCA	0.0354342	[1.40%, 5.69%]	0.00210345	0.00350575	9.72444e-06	0.00354072
			CA vs GWAS	0.0193835	[0.27%, 3.61%]	0.0243582	0.0347975	6.96611e-05	0.00209401
		OC	CA vs GWAS	-0.0351642	[-12.70%, 5.67%]	0.440106	0.517772	0.00354657	0.0623986
			CA vs PCA	-0.129604	[-19.89%, -6.03%]	0.000643169	0.00128634	0.00507076	0.0332502
		PC	CA vs GWAS	0.0317434	[-5.87%, 12.22%]	0.478617	0.531797	0.00791039	0.0571552
			CA vs PCA	-0.0756158	[-14.72%, -0.41%]	0.0390706	0.0520941	0.00895596	0.0328091
	Soybean	HSW	CA vs GWAS	0.083859	[4.10%, 12.67%]	0.000393467	0.000995501	5.34428e-05	0.0140795
			CA vs PCA	0.00809255	[-2.32%, 3.94%]	0.601267	0.609585	0.000488997	0.00719669
		SL	CA vs GWAS	0.0783459	[4.23%, 11.44%]	0.000118366	0.000473465	5.97498e-05	0.0099684
			CA vs PCA	0.015403	[-0.95%, 4.03%]	0.216078	0.270097	0.000707851	0.00425591
	Cotton	FStr	CA vs GWAS	0.0204608	[1.00%, 3.09%]	0.000398201	0.000995501	2.00608e-05	0.000827522
			CA vs PCA	0.0156309	[0.40%, 2.73%]	0.0103384	0.0159052	6.91556e-05	0.000995432
		FMic	CA vs PCA	0.0360679	[2.37%, 4.85%]	1.84293e-06	9.21466e-06	2.24277e-05	0.00116867
			CA vs GWAS	0.0227296	[1.01%, 3.54%]	0.000948119	0.00172385	2.89057e-05	0.00120824
