## Supplementary Table 1-18 for "CLCNet: a contrastive learning and chromosome-aware network for genomic prediction in plants": Supplementary Table 6.xlsx

### Sheet: Supplementary Table 6
Supplementary Table 6 Performance comparison of CA, PCA, and GWAS-based feature selection based on MSE
Model	Species	Trait	Comparison	Mean MSE Diff	95% CI	p value	p adj (FDR)	Var (Between three Repeat)	Var (Within ten Fold)
CLCNet	Maize	DTT	CA vs GWAS	-0.00678821	[-0.0081, -0.0055]	2.36774e-11	1.18387e-10	2.52708e-07	1.33893e-05
			CA vs PCA	-0.0390399	[-0.0413, -0.0367]	3.70214e-25	7.40429e-24	2.66212e-06	3.88892e-05
		EW	CA vs GWAS	-0.0173336	[-0.0212, -0.0135]	4.02839e-10	1.42312e-09	9.50419e-07	0.000113179
			CA vs PCA	-0.0640686	[-0.0690, -0.0591]	8.528e-22	5.68534e-21	1.33037e-05	0.00018099
		PH	CA vs GWAS	-0.0038713	[-0.0051, -0.0027]	3.75329e-07	9.38324e-07	3.07891e-07	1.10938e-05
			CA vs PCA	-0.027349	[-0.0290, -0.0257]	8.07974e-25	8.07974e-24	2.34746e-06	1.94502e-05
	Rapeseed	FT	CA vs GWAS	-0.000465087	[-0.0095, 0.0086]	0.917082	0.917082	0.000145511	0.000524148
			CA vs PCA	-0.174057	[-0.2128, -0.1353]	4.26936e-10	1.42312e-09	0.00979862	0.00428623
		OC	CA vs GWAS	0.0270143	[-0.0044, 0.0584]	0.088994	0.104699	0.000270091	0.00739325
			CA vs PCA	-0.129452	[-0.1834, -0.0755]	3.30056e-05	5.07779e-05	0.00268332	0.0204535
		PC	CA vs GWAS	0.00437958	[-0.0266, 0.0354]	0.774798	0.815577	9.0955e-05	0.0073434
			CA vs PCA	-0.173321	[-0.2481, -0.0985]	5.25632e-05	7.50903e-05	0.00620952	0.0385244
	Soybean	HSW	CA vs PCA	-0.0469036	[-0.0635, -0.0303]	2.97523e-06	5.95046e-06	0.000191285	0.00198539
			CA vs GWAS	-0.0707736	[-0.0943, -0.0473]	1.02843e-06	2.28541e-06	0.000367366	0.00398158
		SL	CA vs PCA	-0.0333665	[-0.0488, -0.0179]	0.000127585	0.000170113	7.51459e-05	0.00178285
			CA vs GWAS	-0.0465708	[-0.0608, -0.0323]	2.42836e-07	6.93818e-07	9.67073e-05	0.00148855
	Cotton	FStr	CA vs GWAS	-0.00491999	[-0.0158, 0.0060]	0.364021	0.404468	0.000106978	0.000837846
			CA vs PCA	-0.0607506	[-0.1074, -0.0141]	0.0125227	0.0156534	0.00072791	0.0162373
		FMic	CA vs GWAS	-0.0452534	[-0.0630, -0.0275]	1.35915e-05	2.26526e-05	8.57138e-05	0.00235402
			CA vs PCA	-0.0588759	[-0.0811, -0.0367]	7.94644e-06	1.44481e-05	2.82962e-05	0.00378431
rrBLUP	Maize	DTT	CA vs No selection	0.00013057	[-0.0001, 0.0004]	0.298794	0.344762	2.47805e-08	4.72414e-07
			CA vs GWAS	-0.00440117	[-0.0050, -0.0038]	2.30359e-14	2.30359e-13	1.00294e-06	2.48191e-06
			CA vs PCA	-0.0139277	[-0.0148, -0.0130]	5.40095e-24	1.62029e-22	1.47556e-08	6.27527e-06
		EW	CA vs No selection	-0.00159361	[-0.0021, -0.0011]	6.19619e-07	1.89507e-06	9.00181e-08	1.96544e-06
			CA vs GWAS	-0.00851484	[-0.0106, -0.0064]	4.45168e-09	2.67101e-08	4.0523e-06	3.14588e-05
			CA vs PCA	-0.0213489	[-0.0231, -0.0196]	4.82047e-21	7.23071e-20	4.44869e-07	2.36728e-05
		PH	CA vs No selection	-7.85516e-05	[-0.0003, 0.0002]	0.523137	0.560504	1.24203e-07	3.83919e-07
			CA vs GWAS	-0.0022234	[-0.0029, -0.0015]	6.3169e-07	1.89507e-06	4.13912e-08	3.93385e-06
			CA vs PCA	-0.00412326	[-0.0048, -0.0035]	8.51515e-14	6.38636e-13	8.8429e-08	3.07474e-06
	Rapeseed	FT	CA vs GWAS	-0.00319805	[-0.0109, 0.0045]	0.400804	0.445338	0.000114165	0.000368659
			CA vs No selection	-0.0118963	[-0.0175, -0.0063]	0.000160928	0.000321857	1.42565e-05	0.000232328
			CA vs PCA	-0.0263958	[-0.0336, -0.0192]	2.70478e-08	1.15919e-07	4.41117e-06	0.000393226
		OC	CA vs GWAS	0.0283196	[0.0051, 0.0515]	0.0184818	0.0231022	8.09222e-06	0.00414097
			CA vs No selection	-0.0198724	[-0.0352, -0.0045]	0.0128696	0.0167865	0.000154663	0.0016962
			CA vs PCA	-0.0287807	[-0.0434, -0.0142]	0.000365775	0.000577539	0.000250563	0.0014554
		PC	CA vs GWAS	0.0242084	[-0.0106, 0.0590]	0.165524	0.198629	0.000544756	0.0089275
			CA vs No selection	-0.0335238	[-0.0522, -0.0148]	0.00098861	0.00148291	0.000255752	0.00250842
			CA vs PCA	-0.0337997	[-0.0530, -0.0146]	0.00114848	0.00156611	0.000147406	0.00271974
	Soybean	HSW	CA vs PCA	-0.0181165	[-0.0284, -0.0079]	0.00112727	0.00156611	9.18821e-07	0.000808887
			CA vs No selection	-0.0192914	[-0.0286, -0.0100]	0.000204861	0.000363041	5.13402e-07	0.000665042
			CA vs GWAS	-0.0604718	[-0.0859, -0.0351]	3.6826e-05	8.4983e-05	0.000340335	0.0047246
		SL	CA vs No selection	-0.0124237	[-0.0182, -0.0067]	0.000121853	0.000261114	3.34574e-05	0.000228192
			CA vs PCA	-0.0154265	[-0.0229, -0.0080]	0.000217825	0.000363041	2.47378e-05	0.000411703
			CA vs GWAS	-0.0700759	[-0.0890, -0.0512]	2.30571e-08	1.15286e-07	2.92463e-05	0.00272754
	Cotton	FStr	CA vs No selection	8.00501e-06	[-0.0047, 0.0047]	0.997262	0.997262	1.54661e-05	0.000160897
			CA vs PCA	-0.000292179	[-0.0067, 0.0061]	0.925895	0.957823	2.09094e-05	0.000297003
			CA vs GWAS	-0.0192336	[-0.0285, -0.0100]	0.000208475	0.000363041	7.02992e-05	0.000611357
		FMic	CA vs No selection	-0.02243	[-0.0312, -0.0137]	1.26689e-05	3.16723e-05	1.33821e-05	0.000578296
			CA vs PCA	-0.0259872	[-0.0356, -0.0164]	5.70825e-06	1.5568e-05	9.71012e-06	0.000702551
			CA vs GWAS	-0.0509443	[-0.0652, -0.0367]	4.79799e-08	1.79925e-07	6.82672e-05	0.00151675
Bayesian Lasso	Maize	DTT	CA vs GWAS	-0.00317344	[-0.0041, -0.0023]	8.8101e-08	2.40276e-07	1.26276e-06	5.55027e-06
			CA vs No selection	-0.00507242	[-0.0056, -0.0046]	7.58599e-19	1.1379e-17	8.84597e-09	1.95151e-06
			CA vs PCA	-0.0119664	[-0.0127, -0.0112]	1.32294e-24	3.96882e-23	3.13333e-08	4.17726e-06
		EW	CA vs GWAS	-0.00195843	[-0.0047, 0.0008]	0.155755	0.155755	3.55183e-06	5.55558e-05
			CA vs PCA	-0.0129929	[-0.0143, -0.0116]	2.6637e-18	2.6637e-17	3.41141e-07	1.38414e-05
			CA vs No selection	-0.0134923	[-0.0150, -0.0119]	3.9192e-17	2.9394e-16	4.06846e-07	1.82677e-05
		PH	CA vs No selection	-0.00185952	[-0.0022, -0.0015]	2.42059e-11	1.0374e-10	4.07737e-08	9.90529e-07
			CA vs GWAS	-0.00211079	[-0.0029, -0.0014]	2.50968e-06	5.37788e-06	8.47079e-08	4.15442e-06
			CA vs PCA	-0.00380761	[-0.0044, -0.0032]	1.91142e-13	9.55712e-13	5.8047e-08	2.81466e-06
	Rapeseed	FT	CA vs GWAS	0.0106171	[0.0054, 0.0159]	0.000273725	0.000432197	1.27159e-05	0.000202571
			CA vs PCA	-0.01169	[-0.0175, -0.0058]	0.000319386	0.000479079	2.06572e-06	0.000262632
			CA vs No selection	-0.0509589	[-0.0576, -0.0443]	1.23727e-15	7.4236e-15	2.60606e-06	0.000342357
		OC	CA vs GWAS	0.0407486	[0.0155, 0.0660]	0.00253995	0.00346356	0.000520927	0.00451504
			CA vs PCA	-0.0420804	[-0.0618, -0.0223]	0.000151768	0.000267825	4.39217e-05	0.00297687
			CA vs No selection	-0.0429001	[-0.0637, -0.0221]	0.000218036	0.000363393	0.000507594	0.00295022
		PC	CA vs GWAS	0.0292241	[-0.0002, 0.0586]	0.0512207	0.052987	0.00139547	0.00561999
			CA vs No selection	-0.0336264	[-0.0546, -0.0127]	0.00268036	0.00349613	0.000775527	0.00280552
			CA vs PCA	-0.0377371	[-0.0634, -0.0121]	0.00534772	0.00641727	0.000394872	0.00476829
	Soybean	HSW	CA vs PCA	-0.0137941	[-0.0226, -0.0050]	0.00315966	0.00394958	9.17438e-06	0.000584838
			CA vs No selection	-0.0264789	[-0.0362, -0.0167]	5.60265e-06	1.12053e-05	9.03972e-06	0.000728373
			CA vs GWAS	-0.0318867	[-0.0550, -0.0088]	0.0085391	0.00985281	0.00017599	0.00398494
		SL	CA vs PCA	-0.0062291	[-0.0117, -0.0008]	0.0263085	0.0281877	4.25102e-05	0.000196626
			CA vs No selection	-0.0296689	[-0.0371, -0.0222]	5.73824e-09	1.72147e-08	3.02053e-05	0.000406491
			CA vs GWAS	-0.0449937	[-0.0630, -0.0269]	1.93817e-05	3.63407e-05	5.15547e-05	0.00247291
	Cotton	FStr	CA vs PCA	-0.00613899	[-0.0108, -0.0015]	0.0112659	0.0125177	6.39443e-06	0.00016101
			CA vs No selection	-0.0143223	[-0.0190, -0.0097]	6.62902e-07	1.52977e-06	1.71147e-05	0.000152754
			CA vs GWAS	-0.0187088	[-0.0297, -0.0077]	0.00163149	0.0023307	3.32255e-05	0.000909827
		FMic	CA vs PCA	-0.0306424	[-0.0375, -0.0238]	4.28255e-10	1.42752e-09	4.79544e-05	0.000322378
			CA vs No selection	-0.0360317	[-0.0436, -0.0285]	1.21867e-10	4.57e-10	1.69557e-05	0.000429158
			CA vs GWAS	-0.0517823	[-0.0676, -0.0360]	2.42041e-07	6.05102e-07	3.91297e-05	0.00189922
Bayesian Ridge	Maize	DTT	CA vs GWAS	-0.00303177	[-0.0039, -0.0021]	1.51327e-07	3.78318e-07	1.3629e-06	5.26651e-06
			CA vs No selection	-0.00366968	[-0.0041, -0.0033]	2.14423e-17	1.60817e-16	6.86325e-08	1.26211e-06
			CA vs PCA	-0.0117267	[-0.0124, -0.0110]	2.18965e-25	6.56896e-24	1.24206e-08	3.54346e-06
		EW	CA vs GWAS	0.000112315	[-0.0025, 0.0028]	0.931594	0.931594	2.87631e-06	5.2083e-05
			CA vs PCA	-0.0118628	[-0.0129, -0.0108]	2.80397e-20	4.20595e-19	1.0447e-07	8.34028e-06
			CA vs No selection	-0.0131939	[-0.0146, -0.0118]	8.71101e-18	8.71101e-17	3.24998e-07	1.56282e-05
		PH	CA vs No selection	-0.00140069	[-0.0017, -0.0011]	1.31652e-09	6.29128e-09	2.37008e-08	8.12447e-07
			CA vs GWAS	-0.00228521	[-0.0030, -0.0015]	6.65596e-07	1.42628e-06	7.1588e-08	4.16052e-06
			CA vs PCA	-0.00379874	[-0.0043, -0.0033]	1.1005e-14	6.60303e-14	1.30993e-07	2.1698e-06
	Rapeseed	FT	CA vs GWAS	0.00115836	[-0.0060, 0.0084]	0.74432	0.769986	8.18569e-05	0.00033816
			CA vs No selection	-0.0229627	[-0.0284, -0.0176]	1.46796e-09	6.29128e-09	5.45883e-06	0.000221325
			CA vs PCA	-0.0253106	[-0.0319, -0.0187]	1.08675e-08	4.07531e-08	1.56141e-05	0.000320878
		OC	CA vs GWAS	0.0264483	[0.0053, 0.0476]	0.016037	0.0192444	2.33731e-06	0.00344449
			CA vs PCA	-0.0407741	[-0.0617, -0.0199]	0.00041211	0.000561969	0.000533114	0.00297161
			CA vs No selection	-0.0452718	[-0.0656, -0.0249]	8.76031e-05	0.000146005	0.000268386	0.00298645
		PC	CA vs GWAS	0.0163268	[-0.0094, 0.0421]	0.205267	0.228074	0.000519324	0.00473085
			CA vs No selection	-0.0380826	[-0.0591, -0.0171]	0.000863401	0.00107925	0.000287274	0.00317415
			CA vs PCA	-0.0382191	[-0.0573, -0.0192]	0.000299065	0.000427235	0.000168732	0.00266558
	Soybean	HSW	CA vs PCA	-0.0168351	[-0.0239, -0.0098]	3.67436e-05	6.88943e-05	3.2209e-06	0.000383201
			CA vs No selection	-0.0277388	[-0.0400, -0.0155]	7.23873e-05	0.000127742	2.20594e-05	0.00114408
			CA vs GWAS	-0.0439037	[-0.0651, -0.0227]	0.000210438	0.000315658	0.000122474	0.00337169
		SL	CA vs PCA	-0.0114503	[-0.0176, -0.0053]	0.000691538	0.000902006	1.73664e-05	0.000280108
			CA vs No selection	-0.037805	[-0.0485, -0.0271]	5.52695e-08	1.50735e-07	7.32119e-06	0.00087059
			CA vs GWAS	-0.0541031	[-0.0718, -0.0365]	7.64352e-07	1.5287e-06	5.91823e-05	0.00235641
	Cotton	FStr	CA vs PCA	-0.00270964	[-0.0084, 0.0030]	0.339852	0.364127	1.55489e-05	0.000239696
			CA vs No selection	-0.00344804	[-0.0085, 0.0016]	0.170386	0.196599	1.05498e-05	0.000186009
			CA vs GWAS	-0.0211617	[-0.0311, -0.0112]	0.000148691	0.000234776	7.76646e-05	0.000700944
		FMic	CA vs No selection	-0.0300642	[-0.0392, -0.0209]	2.17482e-07	5.01881e-07	3.74216e-05	0.000614564
			CA vs PCA	-0.0312433	[-0.0395, -0.0230]	1.52352e-08	5.07841e-08	1.34404e-05	0.000514046
			CA vs GWAS	-0.0529112	[-0.0673, -0.0385]	2.84648e-08	8.53943e-08	5.60885e-05	0.00156001
SVR	Maize	DTT	CA vs GWAS	0.00169955	[0.0005, 0.0029]	0.00548804	0.00823205	1.8184e-06	8.9889e-06
			CA vs No selection	-0.00427338	[-0.0046, -0.0039]	1.87727e-20	1.87727e-19	2.81033e-09	1.05894e-06
			CA vs PCA	-0.0613219	[-0.0643, -0.0583]	1.52321e-27	2.28482e-26	1.52332e-06	6.73903e-05
		EW	CA vs GWAS	-0.000500378	[-0.0035, 0.0025]	0.73277	0.785111	6.54179e-08	6.78318e-05
			CA vs No selection	-0.00829138	[-0.0092, -0.0073]	3.13917e-17	2.35438e-16	1.77135e-08	6.88359e-06
			CA vs PCA	-0.0374337	[-0.0434, -0.0315]	1.55277e-13	5.82288e-13	6.70518e-06	0.000266647
		PH	CA vs GWAS	0.000265059	[-0.0008, 0.0013]	0.612346	0.680384	4.40494e-09	8.6236e-06
			CA vs No selection	-0.00257689	[-0.0030, -0.0022]	5.01463e-14	2.14913e-13	3.60329e-08	1.1491e-06
			CA vs PCA	-0.345186	[-0.3570, -0.3333]	7.23e-32	2.169e-30	0.000273289	0.000881727
	Rapeseed	FT	CA vs GWAS	-0.0203905	[-0.0310, -0.0098]	0.000461835	0.000815002	1.39659e-05	0.000849587
			CA vs No selection	-0.097195	[-0.1131, -0.0813]	3.34428e-13	1.11476e-12	1.33272e-05	0.00193851
			CA vs PCA	-0.194518	[-0.2289, -0.1601]	2.23447e-12	6.70341e-12	2.79883e-05	0.00910325
		OC	CA vs GWAS	0.00975604	[-0.0012, 0.0207]	0.0796837	0.0996047	0.000200567	0.000781154
			CA vs PCA	-0.00802394	[-0.0233, 0.0073]	0.29243	0.337419	0.000106845	0.00172513
			CA vs No selection	-0.0494798	[-0.0633, -0.0357]	4.28386e-08	9.1797e-08	0.000230123	0.00129064
		PC	CA vs GWAS	0.0154633	[0.0018, 0.0291]	0.0277638	0.0378598	0.000261601	0.00124136
			CA vs No selection	-0.0280706	[-0.0392, -0.0169]	1.6556e-05	3.10426e-05	5.9209e-06	0.000951607
			CA vs PCA	-0.0354741	[-0.0693, -0.0016]	0.0405054	0.0528332	4.61687e-05	0.00878305
	Soybean	HSW	CA vs GWAS	0.0225967	[0.0046, 0.0406]	0.0158371	0.0226245	0.000128615	0.00240977
			CA vs PCA	-0.00226084	[-0.0183, 0.0137]	0.774713	0.801427	0.000130158	0.00187692
			CA vs No selection	-0.0102335	[-0.0160, -0.0045]	0.0010047	0.0016745	1.93293e-06	0.000250801
		SL	CA vs GWAS	0.0720719	[0.0579, 0.0862]	2.66317e-11	6.65792e-11	1.35019e-05	0.00153608
			CA vs No selection	-0.00823406	[-0.0105, -0.0060]	3.15717e-08	7.28578e-08	2.58521e-07	3.90104e-05
			CA vs PCA	-0.020482	[-0.0321, -0.0088]	0.00117441	0.00185433	6.16028e-05	0.000998063
	Cotton	FStr	CA vs GWAS	-0.000299684	[-0.0111, 0.0105]	0.955023	0.955023	3.4276e-05	0.000868759
			CA vs No selection	-0.0149346	[-0.0197, -0.0102]	5.11283e-07	1.02257e-06	3.59968e-06	0.000171887
			CA vs PCA	-0.17983	[-0.2014, -0.1583]	1.16896e-16	7.01378e-16	2.66754e-05	0.00356199
		FMic	CA vs GWAS	-0.00967002	[-0.0257, 0.0063]	0.225887	0.271065	7.05185e-06	0.00196281
			CA vs No selection	-0.0349249	[-0.0415, -0.0283]	9.93614e-12	2.70986e-11	5.34333e-06	0.00032959
			CA vs PCA	-0.133687	[-0.1533, -0.1141]	2.06518e-14	1.03259e-13	8.39382e-05	0.0028877
LightGBM	Maize	DTT	CA vs PCA	0.00563044	[0.0029, 0.0084]	0.000235712	0.0010102	1.22622e-06	5.71669e-05
			CA vs GWAS	0.000830321	[-0.0009, 0.0026]	0.345871	0.546112	7.10861e-07	2.36678e-05
			CA vs No selection	0	[0.0000, 0.0000]	1	1	0	0
		EW	CA vs PCA	0.0339179	[0.0275, 0.0403]	1.02768e-11	1.54153e-10	1.39311e-05	0.000305178
			CA vs GWAS	0.00139266	[-0.0028, 0.0056]	0.505056	0.757584	2.5881e-05	0.000118015
			CA vs No selection	0	[0.0000, 0.0000]	1	1	0	0
		PH	CA vs GWAS	0.00386153	[0.0024, 0.0053]	6.28263e-06	3.14131e-05	1.03253e-06	1.51041e-05
			CA vs No selection	0	[0.0000, 0.0000]	1	1	0	0
			CA vs PCA	-0.00737402	[-0.0093, -0.0054]	1.87777e-08	1.40833e-07	1.97803e-06	2.83478e-05
	Rapeseed	FT	CA vs GWAS	0.0246994	[0.0056, 0.0438]	0.013225	0.0305192	0.00022333	0.00265625
			CA vs No selection	0.00127031	[-0.0011, 0.0037]	0.286982	0.478303	2.47678e-06	4.2357e-05
			CA vs PCA	-0.0726268	[-0.1101, -0.0352]	0.000438053	0.0016427	3.7873e-05	0.0107743
		OC	CA vs No selection	-0.000766705	[-0.0041, 0.0026]	0.64143	0.90623	2.26247e-06	8.38432e-05
			CA vs GWAS	-0.00609893	[-0.0584, 0.0462]	0.813185	0.975822	0.000432835	0.0207538
			CA vs PCA	-0.0897619	[-0.1439, -0.0356]	0.00203199	0.00609596	0.00108632	0.0217846
		PC	CA vs GWAS	0.0748011	[0.0277, 0.1219]	0.0029474	0.00803837	0.00381489	0.0142819
			CA vs No selection	0.000519244	[-0.0022, 0.0032]	0.694776	0.90623	2.97624e-06	5.31081e-05
			CA vs PCA	-0.0398277	[-0.0977, 0.0181]	0.170129	0.318992	0.00448422	0.0225065
	Soybean	HSW	CA vs No selection	-0.00152323	[-0.0114, 0.0084]	0.754718	0.943397	0.000218962	0.000589373
			CA vs GWAS	-0.00564927	[-0.0330, 0.0217]	0.67552	0.90623	4.33482e-05	0.00571908
			CA vs PCA	-0.0427105	[-0.0753, -0.0102]	0.0118974	0.0297434	0.00044439	0.00783054
		SL	CA vs GWAS	0.014128	[-0.0077, 0.0359]	0.195226	0.344517	0.000328971	0.00341479
			CA vs No selection	0.0135534	[0.0057, 0.0214]	0.00134085	0.0044695	0.000123164	0.00037878
			CA vs PCA	-0.0786982	[-0.1052, -0.0522]	1.26859e-06	7.61152e-06	0.000504386	0.00501954
	Cotton	FStr	CA vs No selection	0	[0.0000, 0.0000]	1	1	0	0
			CA vs GWAS	-0.00795006	[-0.0175, 0.0016]	0.0986721	0.21144	1.52088e-05	0.000688366
			CA vs PCA	-0.106839	[-0.1243, -0.0893]	3.43021e-13	1.02906e-11	8.76621e-06	0.0023526
		FMic	CA vs GWAS	0.0105981	[-0.0037, 0.0249]	0.139496	0.278992	0.000123392	0.00147637
			CA vs No selection	0	[0.0000, 0.0000]	1	1	0	0
			CA vs PCA	-0.105586	[-0.1283, -0.0829]	1.9969e-10	1.9969e-09	1.94433e-05	0.0039504
DeepGS	Maize	DTT	CA vs GWAS	-0.00232012	[-0.0042, -0.0005]	0.0151469	0.0267298	5.92182e-07	2.5582e-05
			CA vs No selection	-0.00324159	[-0.0050, -0.0015]	0.000778824	0.00179729	4.36142e-06	2.08076e-05
			CA vs PCA	-0.0597075	[-0.0657, -0.0538]	7.95694e-19	1.19354e-17	1.69021e-06	0.000271005
		EW	CA vs GWAS	-0.00109473	[-0.0083, 0.0061]	0.759265	0.785446	1.07455e-05	0.000395557
			CA vs PCA	-0.0101945	[-0.0182, -0.0022]	0.0141889	0.0266042	1.78762e-05	0.000478492
			CA vs No selection	-0.0236892	[-0.0617, 0.0144]	0.212935	0.255522	0.00104091	0.0103776
		PH	CA vs GWAS	0.00145221	[-0.0003, 0.0032]	0.0976944	0.139563	1.20472e-06	2.23104e-05
			CA vs No selection	-0.00175775	[-0.0035, 0.0000]	0.0483854	0.0729531	2.80092e-06	2.1366e-05
			CA vs PCA	-0.111438	[-0.1175, -0.1053]	4.58528e-26	1.37558e-24	1.88142e-06	0.000285977
	Rapeseed	FT	CA vs GWAS	-0.0189289	[-0.0637, 0.0259]	0.394484	0.438316	0.00242196	0.0136591
			CA vs No selection	-0.0299299	[-0.0548, -0.0051]	0.0199333	0.0332222	0.000491891	0.00439194
			CA vs PCA	-0.410392	[-0.4593, -0.3615]	9.67183e-17	9.67183e-16	0.000139601	0.0182854
		OC	CA vs GWAS	0.0320392	[-0.0084, 0.0725]	0.116348	0.151759	0.000564258	0.0122065
			CA vs No selection	-0.0157954	[-0.0498, 0.0182]	0.350006	0.403853	0.00015098	0.0087976
			CA vs PCA	-0.130237	[-0.1758, -0.0847]	2.43027e-06	8.10088e-06	0.00157862	0.0148211
		PC	CA vs GWAS	0.0237201	[-0.0138, 0.0613]	0.206625	0.255522	0.00138057	0.00984144
			CA vs No selection	-0.0380657	[-0.0852, 0.0091]	0.10956	0.1494	0.00166802	0.0158965
			CA vs PCA	-0.0786347	[-0.1181, -0.0391]	0.000329321	0.000823304	0.00107201	0.0112249
	Soybean	HSW	CA vs No selection	-0.0241281	[-0.0411, -0.0072]	0.00690607	0.0138121	0.000267847	0.00201961
			CA vs GWAS	-0.0772413	[-0.0999, -0.0546]	1.18341e-07	4.4378e-07	7.19289e-05	0.00391299
			CA vs PCA	-0.201665	[-0.2481, -0.1552]	9.2248e-10	3.95349e-09	0.000124042	0.0165493
		SL	CA vs No selection	-0.000692868	[-0.0208, 0.0194]	0.944274	0.944274	0.00030968	0.00288227
			CA vs GWAS	-0.0488099	[-0.0723, -0.0253]	0.000201254	0.000548875	6.3746e-05	0.0041996
			CA vs PCA	-0.20729	[-0.2426, -0.1720]	8.82143e-13	5.29286e-12	0.000253792	0.00940585
	Cotton	FStr	CA vs No selection	-0.0113738	[-0.0394, 0.0167]	0.413548	0.443087	0.000728912	0.00551685
			CA vs GWAS	-0.0260086	[-0.0421, -0.0099]	0.0025218	0.00540385	0.000276057	0.00178873
			CA vs PCA	-0.364729	[-0.4402, -0.2892]	8.67466e-11	4.33733e-10	0.00678463	0.0388868
		FMic	CA vs No selection	-0.0203021	[-0.0405, -0.0001]	0.0486354	0.0729531	3.78595e-06	0.00313173
			CA vs GWAS	-0.0321843	[-0.0457, -0.0187]	3.60757e-05	0.000108227	6.90942e-05	0.00135422
			CA vs PCA	-0.288735	[-0.3373, -0.2401]	6.65059e-13	4.98794e-12	0.00089926	0.0175208
DNNGP	Maize	DTT	CA vs PCA	0.0126914	[-0.0045, 0.0299]	0.142335	0.167453	3.9608e-05	0.00225253
			CA vs GWAS	-0.0738869	[-0.0840, -0.0637]	4.10836e-15	4.10836e-14	5.254e-06	0.000790242
		EW	CA vs PCA	0.0360116	[0.0198, 0.0522]	8.83491e-05	0.000196331	0.000193484	0.00187486
			CA vs GWAS	-0.0759991	[-0.0848, -0.0672]	5.18524e-17	1.03705e-15	3.31713e-05	0.000577116
		PH	CA vs PCA	0.00834437	[-0.0034, 0.0201]	0.156651	0.174057	2.79796e-05	0.00104034
			CA vs GWAS	-0.0455124	[-0.0523, -0.0387]	3.58969e-14	2.39313e-13	1.25184e-05	0.00034789
	Rapeseed	FT	CA vs GWAS	-0.0353789	[-0.0541, -0.0166]	0.000591463	0.000985772	9.748e-05	0.00264103
			CA vs PCA	-0.22224	[-0.2611, -0.1834]	1.71299e-12	8.56497e-12	8.40921e-05	0.0115871
		OC	CA vs PCA	0.026653	[-0.0032, 0.0565]	0.077871	0.0973387	0.000942083	0.00615301
			CA vs GWAS	0.0109762	[-0.0473, 0.0693]	0.703075	0.703075	0.00243339	0.0243928
		PC	CA vs PCA	0.01501	[-0.0262, 0.0562]	0.462122	0.486444	0.00117194	0.0122032
			CA vs GWAS	-0.0462838	[-0.0943, 0.0017]	0.0580495	0.0773994	0.000198306	0.0175783
	Soybean	HSW	CA vs PCA	-0.0351709	[-0.0557, -0.0146]	0.0015251	0.00217872	0.000199227	0.00310649
			CA vs GWAS	-0.0450099	[-0.0688, -0.0213]	0.000560391	0.000985772	2.02677e-05	0.00433125
		SL	CA vs PCA	-0.0373172	[-0.0581, -0.0165]	0.000986271	0.00151734	0.000200368	0.00319292
			CA vs GWAS	-0.075529	[-0.1011, -0.0499]	1.46153e-06	4.87175e-06	3.29151e-05	0.00502865
	Cotton	FStr	CA vs PCA	-0.0277972	[-0.0424, -0.0132]	0.000548157	0.000985772	9.48427e-05	0.00158045
			CA vs GWAS	-0.0455686	[-0.0635, -0.0276]	1.51735e-05	3.79337e-05	9.76519e-06	0.00248169
		FMic	CA vs GWAS	-0.0379976	[-0.0516, -0.0244]	3.4055e-06	9.73e-06	4.33944e-05	0.00138783
			CA vs PCA	-0.0517534	[-0.0671, -0.0364]	1.4149e-07	5.65962e-07	2.90742e-05	0.00179392
