## Supplementary Table 1-18 for "CLCNet: a contrastive learning and chromosome-aware network for genomic prediction in plants": Supplementary Table 7.xlsx

### Sheet: Supplementary Table 7
Supplementary Table 7 Performance comparison of CLCNet variants based on PCC
Species	Trait	Comparison	Mean PCC Diff	95% CI	p value	p adj (FDR)	Var (Between three Repeat)	Var (Within ten Fold)
Maize	DTT	CLCNet vs CLCNet_4	0.00673993	[0.60%, 0.74%]	2.09372e-18	8.37487e-17	3.42366e-07	3.47205e-06
		CLCNet vs CLCNet_3	0.00431148	[0.36%, 0.50%]	5.10418e-13	6.80558e-12	6.76353e-08	3.91819e-06
		CLCNet vs CLCNet_2	0.0010487	[0.06%, 0.15%]	2.6997e-05	6.74925e-05	4.95235e-07	1.06343e-06
		CLCNet vs CLCNet_1	0.000128198	[-0.01%, 0.04%]	0.301213	0.430305	8.88486e-08	4.12137e-07
		CLCNet_1 vs CLCNet_2	0.0009205	[0.05%, 0.14%]	0.000222783	0.00222783	2.58608e-07	1.34553e-06
		CLCNet_3 vs CLCNet_4	0.00242845	[0.18%, 0.30%]	6.21696e-09	6.21696e-08	1.46561e-07	2.78735e-06
	EW	CLCNet vs CLCNet_4	0.0108485	[0.83%, 1.34%]	1.33348e-09	8.88985e-09	1.55951e-06	4.86934e-05
		CLCNet vs CLCNet_3	0.00583791	[0.41%, 0.75%]	9.74047e-08	4.87023e-07	6.13894e-07	2.17314e-05
		CLCNet vs CLCNet_1	-0.00117828	[-0.23%, -0.00%]	0.0429451	0.0808361	1.04962e-06	9.203e-06
		CLCNet vs CLCNet_2	-0.00154313	[-0.30%, -0.00%]	0.0444598	0.0808361	2.52097e-07	1.71978e-05
		CLCNet_1 vs CLCNet_2	-0.000364849	[-0.19%, 0.12%]	0.637539	0.637539	7.57197e-07	1.83584e-05
		CLCNet_3 vs CLCNet_4	0.00501056	[0.30%, 0.71%]	2.58291e-05	8.60971e-05	1.83868e-06	3.10808e-05
	PH	CLCNet vs CLCNet_4	0.00360708	[0.30%, 0.42%]	2.82138e-13	5.64275e-12	7.52813e-09	2.64111e-06
		CLCNet vs CLCNet_3	0.00233567	[0.19%, 0.27%]	1.00405e-12	1.00405e-11	7.10425e-08	1.17847e-06
		CLCNet vs CLCNet_1	8.96838e-05	[-0.02%, 0.03%]	0.469457	0.586821	3.25708e-09	4.79985e-07
		CLCNet vs CLCNet_2	-7.41189e-05	[-0.04%, 0.02%]	0.637652	0.728745	4.62462e-08	7.47063e-07
		CLCNet_1 vs CLCNet_2	-0.000163803	[-0.05%, 0.02%]	0.341438	0.487768	5.52231e-08	8.83278e-07
		CLCNet_3 vs CLCNet_4	0.00127141	[0.09%, 0.17%]	2.40927e-07	1.20463e-06	9.13976e-08	1.09411e-06
Rapeseed	FT	CLCNet vs CLCNet_3	0.0463247	[3.55%, 5.71%]	1.23621e-09	8.88985e-09	1.91596e-05	0.00088831
		CLCNet vs CLCNet_4	0.0461939	[3.51%, 5.72%]	2.04539e-09	1.1688e-08	4.77238e-05	0.000905816
		CLCNet vs CLCNet_2	0.00440128	[0.03%, 0.85%]	0.0382494	0.0764988	2.31344e-06	0.000130708
		CLCNet vs CLCNet_1	0.0014341	[-0.28%, 0.57%]	0.494989	0.599987	2.26039e-07	0.000138576
		CLCNet_1 vs CLCNet_2	0.00296719	[-0.11%, 0.70%]	0.147089	0.367724	1.46972e-06	0.000126739
		CLCNet_3 vs CLCNet_4	-0.000130833	[-0.72%, 0.69%]	0.969888	0.969888	6.40828e-06	0.000375694
	OC	CLCNet vs CLCNet_4	0.164283	[9.84%, 23.02%]	1.92513e-05	5.13368e-05	6.93168e-05	0.0333935
		CLCNet vs CLCNet_3	0.131705	[8.10%, 18.24%]	1.05256e-05	3.23865e-05	0.000308025	0.0195464
		CLCNet vs CLCNet_2	0.0313809	[-0.94%, 7.21%]	0.126233	0.210389	0.000654076	0.0123162
		CLCNet vs CLCNet_1	0.00767056	[-2.26%, 3.79%]	0.608021	0.715319	0.000343274	0.00679683
		CLCNet_1 vs CLCNet_2	0.0237104	[-1.35%, 6.09%]	0.202824	0.405649	7.99921e-05	0.0106101
		CLCNet_3 vs CLCNet_4	0.0325772	[-0.95%, 7.47%]	0.124576	0.249153	9.84249e-05	0.0135969
	PC	CLCNet vs CLCNet_3	0.142174	[6.95%, 21.48%]	0.000397564	0.000935444	0.000733769	0.0401174
		CLCNet vs CLCNet_4	0.138812	[6.24%, 21.52%]	0.000858737	0.0019083	0.00151057	0.0438314
		CLCNet vs CLCNet_1	0.0236871	[-1.33%, 6.06%]	0.200215	0.308023	0.00144216	0.0094541
		CLCNet vs CLCNet_2	-0.00759992	[-4.60%, 3.08%]	0.688882	0.75861	0.000461172	0.0110383
		CLCNet_1 vs CLCNet_2	-0.031287	[-6.68%, 0.42%]	0.0818927	0.272976	0.000372404	0.00943376
		CLCNet_3 vs CLCNet_4	-0.00336288	[-4.50%, 3.83%]	0.870077	0.969888	0.000542945	0.01298
Soybean	HSW	CLCNet vs CLCNet_4	0.0622085	[4.28%, 8.16%]	3.5123e-07	1.56102e-06	0.000165611	0.00277893
		CLCNet vs CLCNet_3	0.0569457	[3.83%, 7.56%]	8.1713e-07	2.87597e-06	2.29903e-05	0.002663
		CLCNet vs CLCNet_2	0.00748964	[-0.20%, 1.70%]	0.117319	0.204033	2.71e-05	0.000673631
		CLCNet vs CLCNet_1	-0.00392371	[-1.44%, 0.66%]	0.449848	0.580449	2.35917e-05	0.000827913
		CLCNet_1 vs CLCNet_2	0.0114134	[0.09%, 2.19%]	0.034365	0.171825	8.83975e-05	0.000785896
		CLCNet_3 vs CLCNet_4	0.00526275	[-1.09%, 2.15%]	0.5117	0.731001	6.71003e-05	0.00197219
	SL	CLCNet vs CLCNet_4	0.0569433	[3.82%, 7.57%]	8.62792e-07	2.87597e-06	0.000391588	0.00240694
		CLCNet vs CLCNet_3	0.0567634	[3.88%, 7.47%]	4.58995e-07	1.83598e-06	0.000173241	0.00236225
		CLCNet vs CLCNet_2	0.00515962	[-0.17%, 1.20%]	0.136059	0.217694	3.07499e-05	0.000342127
		CLCNet vs CLCNet_1	0.00218267	[-0.28%, 0.72%]	0.377082	0.520113	6.74391e-05	0.000140813
		CLCNet_1 vs CLCNet_2	0.00297695	[-0.28%, 0.88%]	0.302518	0.487768	1.55045e-05	0.000247667
		CLCNet_3 vs CLCNet_4	0.000179838	[-0.91%, 0.94%]	0.968556	0.969888	4.44394e-05	0.00062627
Cotton	FStr	CLCNet vs CLCNet_3	0.00279681	[-0.41%, 0.97%]	0.415589	0.554118	9.46852e-06	0.000362471
		CLCNet vs CLCNet_1	0.00130524	[-0.12%, 0.38%]	0.295773	0.430305	9.07059e-06	4.17022e-05
		CLCNet vs CLCNet_2	0.000161974	[-0.37%, 0.40%]	0.931802	0.931802	1.57036e-05	0.000101813
		CLCNet vs CLCNet_4	-0.00115219	[-0.85%, 0.62%]	0.749435	0.768651	2.91515e-05	0.000389856
		CLCNet_1 vs CLCNet_2	-0.00114326	[-0.46%, 0.23%]	0.503578	0.559531	1.23302e-05	8.26729e-05
		CLCNet_3 vs CLCNet_4	-0.003949	[-0.95%, 0.16%]	0.157251	0.262084	5.88241e-06	0.000234
	FMic	CLCNet vs CLCNet_3	0.0242711	[1.48%, 3.37%]	1.29191e-05	3.69117e-05	8.32045e-06	0.000684419
		CLCNet vs CLCNet_4	0.0129143	[0.21%, 2.37%]	0.0206351	0.0434424	8.06056e-05	0.000836766
		CLCNet vs CLCNet_2	0.000859411	[-0.40%, 0.57%]	0.719016	0.75861	1.06475e-05	0.000172427
		CLCNet vs CLCNet_1	-0.000808183	[-0.54%, 0.38%]	0.72068	0.75861	1.45811e-05	0.000150651
		CLCNet_1 vs CLCNet_2	0.00166759	[-0.24%, 0.58%]	0.414256	0.517821	1.33049e-06	0.000129615
		CLCNet_3 vs CLCNet_4	-0.0113568	[-1.62%, -0.65%]	4.76477e-05	0.000119119	4.76119e-05	0.000147151
