## Supplementary Table 1-18 for "CLCNet: a contrastive learning and chromosome-aware network for genomic prediction in plants": Supplementary Table 8.xlsx

### Sheet: Supplementary Table 8
Supplementary Table 8 Performance comparison of CLCNet variants based on MSE
Species	Trait	Comparison	Mean MSE Diff	95% CI	p value	p adj (FDR)	Var (Between three Repeat)	Var (Within ten Fold)
Maize	DTT	CLCNet vs CLCNet_1	-0.000499414	[-0.1375, 0.0376]	0.252869	0.40459	1.18068e-07	5.81753e-06
		CLCNet vs CLCNet_2	-0.00217052	[-0.3133, -0.1208]	7.4849e-05	0.000213854	1.42302e-06	6.08826e-06
		CLCNet vs CLCNet_3	-0.00805976	[-0.9607, -0.6512]	1.54213e-11	2.05618e-10	5.64933e-07	1.80262e-05
		CLCNet vs CLCNet_4	-0.0135197	[-1.4911, -1.2129]	1.92937e-18	7.71747e-17	3.96146e-06	1.19663e-05
		CLCNet_1 vs CLCNet_2	-0.00167111	[-0.2918, -0.0424]	0.0103896	0.0988781	1.00852e-06	1.12341e-05
		CLCNet_3 vs CLCNet_4	-0.00545998	[-0.6857, -0.4063]	8.13828e-09	8.13828e-08	1.81483e-06	1.3688e-05
	EW	CLCNet vs CLCNet_2	0.00310193	[0.0615, 0.5589]	0.0162798	0.0342733	8.80269e-07	4.69915e-05
		CLCNet vs CLCNet_1	0.00153006	[-0.0651, 0.3711]	0.161996	0.294538	4.23676e-06	3.34964e-05
		CLCNet vs CLCNet_3	-0.0118331	[-1.5518, -0.8148]	3.3968e-07	1.13227e-06	1.08155e-05	9.65795e-05
		CLCNet vs CLCNet_4	-0.0179131	[-2.2688, -1.3138]	1.84846e-08	6.72168e-08	1.48614e-05	0.00016464
		CLCNet_1 vs CLCNet_2	0.00157187	[-0.0851, 0.3995]	0.194939	0.389877	2.27731e-06	4.35405e-05
		CLCNet_3 vs CLCNet_4	-0.00607998	[-0.9441, -0.2719]	0.000898798	0.00224699	1.32501e-06	8.60521e-05
	PH	CLCNet vs CLCNet_1	-0.000154278	[-0.0649, 0.0340]	0.528257	0.644892	8.28801e-08	1.82074e-06
		CLCNet vs CLCNet_2	-0.000498708	[-0.1275, 0.0278]	0.199435	0.34527	4.1669e-07	4.33898e-06
		CLCNet vs CLCNet_3	-0.00462132	[-0.5523, -0.3719]	2.2517e-11	2.2517e-10	4.44272e-07	5.93595e-06
		CLCNet vs CLCNet_4	-0.0071269	[-0.8267, -0.5986]	1.93319e-13	3.86638e-12	4.6697e-09	1.00173e-05
		CLCNet_1 vs CLCNet_2	-0.00034443	[-0.1161, 0.0472]	0.395209	0.564584	5.95801e-07	4.69101e-06
		CLCNet_3 vs CLCNet_4	-0.00250557	[-0.3215, -0.1797]	5.86422e-08	2.93211e-07	4.05021e-07	3.57198e-06
Rapeseed	FT	CLCNet vs CLCNet_1	-0.00157483	[-0.7232, 0.4082]	0.573493	0.655421	1.23272e-06	0.000245603
		CLCNet vs CLCNet_2	-0.00313413	[-0.9604, 0.3336]	0.330008	0.471441	1.0775e-06	0.000321658
		CLCNet vs CLCNet_3	-0.0636748	[-7.8567, -4.8783]	1.26125e-09	1.009e-08	1.15047e-05	0.00169983
		CLCNet vs CLCNet_4	-0.0638355	[-7.8953, -4.8718]	1.64395e-09	1.09597e-08	0.000114131	0.00167589
		CLCNet_1 vs CLCNet_2	-0.00155929	[-0.7337, 0.4219]	0.585215	0.639143	4.25662e-06	0.000254016
		CLCNet_3 vs CLCNet_4	-0.000160664	[-1.2613, 1.2292]	0.979129	0.979129	7.72911e-05	0.00113722
	OC	CLCNet vs CLCNet_1	0.000564097	[-1.9536, 2.0664]	0.954622	0.955704	0.000371886	0.00283682
		CLCNet vs CLCNet_2	-0.0146088	[-3.7766, 0.8548]	0.207162	0.34527	0.00043918	0.00380561
		CLCNet vs CLCNet_4	-0.068065	[-10.7708, -2.8422]	0.00147881	0.00347954	0.000935744	0.0114129
		CLCNet vs CLCNet_3	-0.0785439	[-11.8555, -3.8533]	0.000384213	0.00102457	0.000640137	0.0118579
		CLCNet_1 vs CLCNet_2	-0.0151729	[-3.6354, 0.6008]	0.153657	0.384144	9.8621e-06	0.00344868
		CLCNet_3 vs CLCNet_4	0.0104788	[-2.1037, 4.1994]	0.501874	0.627343	0.000115904	0.00756513
	PC	CLCNet vs CLCNet_2	0.00626589	[-1.5359, 2.7891]	0.558036	0.655421	0.000130043	0.003506
		CLCNet vs CLCNet_1	-0.00973047	[-3.1349, 1.1888]	0.364868	0.503267	0.000247419	0.00341676
		CLCNet vs CLCNet_4	-0.0484679	[-8.4614, -1.2322]	0.0103423	0.0229828	0.000480909	0.00970837
		CLCNet vs CLCNet_3	-0.0869143	[-13.3685, -4.0143]	0.000685526	0.00171381	0.00133315	0.0158636
		CLCNet_1 vs CLCNet_2	0.0159964	[-0.3562, 3.5555]	0.105134	0.350445	2.51193e-05	0.00292811
		CLCNet_3 vs CLCNet_4	0.0384464	[1.0946, 6.5947]	0.00778745	0.0155749	0.00025083	0.00563999
Soybean	HSW	CLCNet vs CLCNet_1	0.00448913	[-0.7271, 1.6249]	0.441298	0.569417	4.679e-05	0.00103071
		CLCNet vs CLCNet_2	-0.0116055	[-2.1572, -0.1639]	0.0240192	0.0457509	3.81499e-05	0.000736892
		CLCNet vs CLCNet_4	-0.0777313	[-9.7736, -5.7727]	9.1597e-09	4.07098e-08	0.000267704	0.00288432
		CLCNet vs CLCNet_3	-0.0804666	[-10.1101, -5.9832]	8.52092e-09	4.07098e-08	0.000128385	0.00318471
		CLCNet_1 vs CLCNet_2	-0.0160946	[-2.9438, -0.2751]	0.0197756	0.0988781	0.000143367	0.00126532
		CLCNet_3 vs CLCNet_4	0.00273535	[-1.9419, 2.4890]	0.802424	0.891582	3.88e-05	0.00375227
	SL	CLCNet vs CLCNet_1	-0.00184053	[-0.7792, 0.4111]	0.532036	0.644892	7.03644e-05	0.000220752
		CLCNet vs CLCNet_2	-0.00339891	[-1.1604, 0.4807]	0.403828	0.538437	2.05055e-05	0.00050346
		CLCNet vs CLCNet_4	-0.0825338	[-10.4073, -6.0995]	1.21245e-08	4.84979e-08	0.000462018	0.00323151
		CLCNet vs CLCNet_3	-0.0895382	[-11.1658, -6.7419]	3.97516e-09	2.27152e-08	0.000221957	0.00360449
		CLCNet_1 vs CLCNet_2	-0.00155838	[-0.8284, 0.5168]	0.639143	0.639143	2.69748e-05	0.000328508
		CLCNet_3 vs CLCNet_4	0.00700446	[-0.5468, 1.9477]	0.260105	0.371579	7.48222e-05	0.00114287
Cotton	FStr	CLCNet vs CLCNet_4	0.000311775	[-1.1069, 1.1693]	0.955704	0.955704	8.39575e-05	0.000935563
		CLCNet vs CLCNet_2	0.000269682	[-0.5543, 0.6083]	0.92506	0.955704	4.22376e-05	0.000229017
		CLCNet vs CLCNet_1	-0.00228806	[-0.6675, 0.2099]	0.294955	0.453777	2.9328e-05	0.000126559
		CLCNet vs CLCNet_3	-0.00545125	[-1.6355, 0.5452]	0.314979	0.466635	3.50797e-05	0.000889781
		CLCNet_1 vs CLCNet_2	0.00255774	[-0.3171, 0.8286]	0.368676	0.564584	3.13591e-05	0.000229556
		CLCNet_3 vs CLCNet_4	0.00576303	[-0.2732, 1.4258]	0.175872	0.29312	1.48697e-05	0.000544909
	FMic	CLCNet vs CLCNet_1	0.000598856	[-0.6072, 0.7270]	0.855601	0.924975	3.62857e-05	0.000315917
		CLCNet vs CLCNet_2	-0.00188647	[-0.9587, 0.5814]	0.620131	0.689034	2.83393e-05	0.000435805
		CLCNet vs CLCNet_4	-0.0199951	[-3.6931, -0.3059]	0.022285	0.0445701	0.000273259	0.00200707
		CLCNet vs CLCNet_3	-0.0445744	[-5.9163, -2.9986]	8.06019e-07	2.48006e-06	2.80037e-05	0.00161867
		CLCNet_1 vs CLCNet_2	-0.00248532	[-0.9258, 0.4287]	0.458993	0.573742	1.32567e-06	0.000352369
		CLCNet_3 vs CLCNet_4	0.0245793	[1.5987, 3.3171]	2.39934e-06	7.99779e-06	0.000142542	0.000463062
