## Supplementary Table 1-18 for "CLCNet: a contrastive learning and chromosome-aware network for genomic prediction in plants": Supplementary Table 9.xlsx

### Sheet: Supplementary Table 9
Supplementary Table 9 Performance comparison of CLCNet and CLCNet-shuffle based on PCC
Species	Trait	Comparison	Mean PCC Diff	95% CI	p value	p adj (FDR)	Var (Between three Repeat)	Var (Within ten Fold)
Maize	DTT	CLCNet vs CLCNet_Shuffle	0.00145643	[0.11%, 0.19%]	4.20258e-08	4.20258e-08	1.52118e-08	1.25212e-06
	EW	CLCNet vs CLCNet_Shuffle	0.00290937	[0.13%, 0.45%]	0.000685123	0.000685123	1.92837e-06	1.74512e-05
	PH	CLCNet vs CLCNet_Shuffle	0.00122789	[0.08%, 0.16%]	6.72343e-07	6.72343e-07	1.88022e-08	1.20401e-06
Rapeseed	FT	CLCNet vs CLCNet_Shuffle	0.0111904	[0.61%, 1.63%]	0.000111479	0.000111479	4.18712e-06	0.000199189
	OC	CLCNet vs CLCNet_Shuffle	0.0988207	[4.85%, 14.91%]	0.000381642	0.000381642	0.00580008	0.0152008
	PC	CLCNet vs CLCNet_Shuffle	0.0922966	[1.98%, 16.48%]	0.0143766	0.0143766	0.00353696	0.0378587
Soybean	HSW	CLCNet vs CLCNet_Shuffle	0.0225237	[0.49%, 4.01%]	0.0138662	0.0138662	7.0566e-06	0.00237728
	SL	CLCNet vs CLCNet_Shuffle	0.0165073	[0.7959%, 2.51%]	0.000458536	0.000458536	1.72643e-05	0.000550041
Cotton	FStr	CLCNet vs CLCNet_Shuffle	0.000658726	[-0.41%, 0.54%]	0.778852	0.778852	2.52147e-05	0.000155357
	FMic	CLCNet vs CLCNet_Shuffle	0.0200177	[1.36%, 2.65%]	6.2734e-07	6.2734e-07	4.28886e-05	0.000289328
