## Supplementary Table 1-18 for "CLCNet: a contrastive learning and chromosome-aware network for genomic prediction in plants": Supplementary Table 10.xlsx

### Sheet: Supplementary Table 10
Supplementary Table 10 Performance comparison of CLCNet and CLCNet-shuffle based on MSE
Species	Trait	Comparison	Mean MSE Diff	95% CI	p value	p adj (FDR)	Var (Between three Repeat)	Var (Within ten Fold)
Maize	DTT	CLCNet vs CLCNet_Shuffle	-0.002992	[-0.4033, -0.1951]	2.21377e-06	2.21377e-06	1.19306e-07	8.25413e-06
	EW	CLCNet vs CLCNet_Shuffle	-0.00517293	[-0.8169, -0.2177]	0.00140446	0.00140446	6.58877e-06	6.42701e-05
	PH	CLCNet vs CLCNet_Shuffle	-0.00293268	[-0.3762, -0.2103]	5.82694e-08	5.82694e-08	8.09065e-08	5.24107e-06
Rapeseed	FT	CLCNet vs CLCNet_Shuffle	-0.0174921	[-2.5291, -0.9694]	7.97189e-05	7.97189e-05	6.68174e-06	0.000463534
	OC	CLCNet vs CLCNet_Shuffle	-0.0541108	[-8.6861, -2.1360]	0.00209103	0.00209103	0.00228672	0.00656862
	PC	CLCNet vs CLCNet_Shuffle	-0.0331497	[-7.0110, 0.3810]	0.0768769	0.0768769	0.000586462	0.0100885
Soybean	HSW	CLCNet vs CLCNet_Shuffle	-0.0266992	[-4.5780, -0.7618]	0.00773944	0.00773944	9.76274e-06	0.00279739
	SL	CLCNet vs CLCNet_Shuffle	-0.0227237	[-3.4100, -1.1348]	0.000317188	0.000317188	3.12436e-05	0.000973783
Cotton	FStr	CLCNet vs CLCNet_Shuffle	-0.00474012	[-1.2082, 0.2601]	0.196985	0.196985	6.22999e-05	0.000369031
	FMic	CLCNet vs CLCNet_Shuffle	-0.0403973	[-5.0471, -3.0324]	4.82117e-09	4.82117e-09	7.45169e-05	0.000726502
