## Supplementary Table 1-18 for "CLCNet: a contrastive learning and chromosome-aware network for genomic prediction in plants": Supplementary Table 11.xlsx

### Sheet: Supplementary Table 11
Supplementary Table 11 Genes associated with the top 5% SHAP SNPs across traits
Trait	Rank	SNP	Gene ID	Gene symbol
DTT	9	chr3.s_157644225	Zm00001eb142770	myb2
	48	chr10.s_5537136	Zm00001eb406740	pebp3
	120	chr8.s_130387622	Zm00001eb354880	lg4
	121	chr4.s_21263482	Zm00001eb170070	fl2
	406	chr1.s_158341357	Zm00001eb029690	bsd2
	546	chr1.s_47603335	Zm00001eb014120	rth3
	565	chr1.s_271692743	Zm00001eb055940	knox3
	700	chr8.s_158360670	Zm00001eb363080	elm1
	704	chr5.s_214567370	Zm00001eb258230	pcna1
	778	chr6.s_120344816	Zm00001eb280980	tm20
	877	chr10.s_141588524	Zm00001eb430770	rps11
	980	chr1.s_276491998	Zm00001eb057260	tlk1
EW	29	chr6.s_142682013	Zm00001eb286860	tan1
	43	chr4.s_80013724	Zm00001eb179290	kan3
	183	chr1.s_28111630	Zm00001eb009090	gln6
	277	chr5.s_4323749	Zm00001eb212940	ohp2
	359	chr2.s_120340109	Zm00001eb090320	pebp17
	575	chr2.s_178339144	Zm00001eb098770	emp2
	633	chr1.s_281272889	Zm00001eb058750	lem1
	689	chr8.s_132476931	Zm00001eb355420	cap1
	712	chr2.s_237235132	Zm00001eb117820	gn1
	756	chr7.s_172217974	Zm00001eb330200	bd1
	797	chr10.s_136990920	Zm00001eb428740	ocl2
	997	chr1.s_250242099	Zm00001eb050280	cdj2
PH	17	chr6.s_162216751	Zm00001eb294480	mlg3
	117	chr1.s_155019717	Zm00001eb029300	rs2
	136	chr8.s_154065996	Zm00001eb361300	rbap1
	277	chr4.s_163885261	Zm00001eb189380	ant2
	393	chr10.s_37759529	Zm00001eb411680	glu2
	438	chr6.s_83024762	Zm00001eb272090	chn2
	537	chr4.s_188624219	Zm00001eb197000	pebp6
	671	chr10.s_84276544	Zm00001eb416990	orp2
	696	chr3.s_187271518	Zm00001eb150280	rnc1
	771	chr9.s_23223709	Zm00001eb378140	wx1
	778	chr5.s_195471064	Zm00001eb249020	ys1
	819	chr4.s_24712204	Zm00001eb170690	mbf1
	914	chr6.s_108507707	Zm00001eb278680	pl1
SNP coordinates were converted from AGPv3 to B73 RefGen_v4 and further to Zm-B73-REFERENCE-NAM-5.0.
