## Supplementary Table 1-18 for "CLCNet: a contrastive learning and chromosome-aware network for genomic prediction in plants": Supplementary Table 12.xlsx

### Sheet: Supplementary Table 12
Supplementary Table 12 Performance comparison of CLCNet and baseline models based on Spearman
Species	Trait	Comparison	Mean Spearman Diff	95% CI	p value	p adj (FDR)
Maize	DTT	CLCNet vs Bayesian Lasso	0.0136	[0.0122, 0.0150]	1.86265e-09	5.07994e-09
		CLCNet vs Bayesian Ridge	0.012	[0.0107, 0.0133]	1.86265e-09	5.07994e-09
		CLCNet vs DNNGP	0.0069	[0.0032, 0.0116]	0.000137394	0.000257614
		CLCNet vs DeepGS	0.0195	[0.0178, 0.0213]	1.86265e-09	5.07994e-09
		CLCNet vs rrBLUP	0.0052	[0.0042, 0.0062]	1.86265e-09	5.07994e-09
	EW	CLCNet vs Bayesian Lasso	0.0234	[0.0201, 0.0266]	1.86265e-09	5.07994e-09
		CLCNet vs Bayesian Ridge	0.0237	[0.0205, 0.0269]	1.86265e-09	5.07994e-09
		CLCNet vs DNNGP	0.0034	[0.0055, 0.0105]	0.00711146	0.0106672
		CLCNet vs DeepGS	0.0266	[0.0226, 0.0308]	3.72529e-09	9.31323e-09
		CLCNet vs rrBLUP	0.0093	[0.0065, 0.0121]	1.19209e-06	2.75098e-06
	PH	CLCNet vs Bayesian Lasso	0.0042	[0.0037, 0.0048]	1.86265e-09	5.07994e-09
		CLCNet vs Bayesian Ridge	0.004	[0.0035, 0.0046]	1.86265e-09	5.07994e-09
		CLCNet vs DNNGP	0.0099	[0.0073, 0.0131]	1.86265e-09	5.07994e-09
		CLCNet vs DeepGS	0.032	[0.0057, 0.0839]	1.86265e-09	5.07994e-09
		CLCNet vs rrBLUP	0.0032	[0.0027, 0.0037]	1.86265e-09	5.07994e-09
Rapeseed	FT	CLCNet vs Bayesian Lasso	0.054	[0.0403, 0.0695]	9.31323e-09	2.79397e-07
		CLCNet vs Bayesian Ridge	0.0226	[0.0118, 0.0334]	0.000137394	0.00127423
		CLCNet vs DNNGP	0.0389	[0.0206, 0.0560]	0.000169897	0.00127423
		CLCNet vs DeepGS	0.0103	[-0.0030, 0.0235]	0.115452	0.182292
		CLCNet vs rrBLUP	0.0103	[0.0007, 0.0197]	0.0666647	0.117644
	OC	CLCNet vs Bayesian Lasso	0.056	[0.0147, 0.0985]	0.0247861	0.053113
		CLCNet vs Bayesian Ridge	0.0534	[0.0156, 0.0917]	0.0196608	0.0453711
		CLCNet vs DNNGP	0.137	[0.0809, 0.1934]	7.05682e-05	0.00105852
		CLCNet vs DeepGS	0.0975	[0.0403, 0.1670]	0.00761214	0.0257811
		CLCNet vs rrBLUP	0.033	[-0.0021, 0.0716]	0.253436	0.335008
	PC	CLCNet vs Bayesian Lasso	0.0753	[0.0324, 0.1177]	0.00113145	0.00678873
		CLCNet vs Bayesian Ridge	0.0665	[0.0194, 0.1181]	0.0105983	0.0289043
		CLCNet vs DNNGP	0.1019	[0.0460, 0.1570]	0.00186401	0.00932003
		CLCNet vs DeepGS	0.07	[0.0166, 0.1217]	0.0085937	0.0257811
		CLCNet vs rrBLUP	0.0533	[0.0111, 0.0967]	0.0196608	0.0453711
Soybean	HSW	CLCNet vs Bayesian Lasso	0.027	[0.0121, 0.0426]	0.00236749	0.0139006
		CLCNet vs Bayesian Ridge	0.0232	[0.0090, 0.0381]	0.00993151	0.0283757
		CLCNet vs DNNGP	0.0724	[0.0434, 0.0988]	7.05682e-05	0.000705682
		CLCNet vs DeepGS	0.0107	[-0.0050, 0.0276]	0.32847	0.43796
		CLCNet vs rrBLUP	0.0152	[0.0021, 0.0285]	0.0635565	0.105927
	SL	CLCNet vs Bayesian Lasso	0.0145	[0.0056, 0.0232]	0.00577649	0.019255
		CLCNet vs Bayesian Ridge	0.0155	[0.0064, 0.0246]	0.00347516	0.0139006
		CLCNet vs DNNGP	0.0403	[0.0244, 0.0559]	5.59259e-05	0.000705682
		CLCNet vs DeepGS	0.0157	[0.0029, 0.0302]	0.0345367	0.0627941
		CLCNet vs rrBLUP	0.0057	[-0.0005, 0.0117]	0.145999	0.208571
