## Supplementary Table 1-18 for "CLCNet: a contrastive learning and chromosome-aware network for genomic prediction in plants": Supplementary Table 13.xlsx

### Sheet: Supplementary Table 13
Supplementary Table 13 Training and inference time of different models
	Training time (s)								Inference time (s)
Trait	rrBLUP	Bayesian Ridge	Bayesian Lasso	LightGBM	SVR	DeepGS	DNNGP	CLCNet	rrBLUP	Bayesian Ridge	Bayesian Lasso	LightGBM	SVR	DeepGS	DNNGP	CLCNet
DTT	108.47	248.171	261.996	82.73	345.4	216.45	100.553	794.67	0.312811	0.222055	0.195572	0.16	303.85	0.61	0.119314	0.48
EW	111.749	262.442	270.922	105.95	418.93	216.12	373.139	687.34	0.195295	0.381085	0.187448	0.17	379.91	0.6	0.176035	0.65
PH	111.066	243.649	257.798	54.21	325	174.33	73.8945	134.3	0.616583	0.175695	0.173964	0.17	289.85	0.52	0.185135	0.4
FT	1.45865	49.1768	59.1251	20.38	3.53	10.19	8.50347	111.24	0.0409527	0.0585272	0.0360277	0.03	3.43	0.05	0.0438151	0.05
OC	0.0898972	3.75846	6.30154	1.55	0.16	5.6	3.6823	6.95	0.00374317	0.00282645	0.00299072	0.01	0.08	0.01	0.00992322	0.01
PC	0.103584	3.37414	6.49934	1.18	0.08	5.12	6.9812	21.49	0.00365496	0.00347328	0.00286031	0.01	0.04	0.01	0.0103359	0.02
HSW	1.54511	26.9134	33.2046	7.83	4.87	32.74	9.1341	61.85	0.0218034	0.0175774	0.0170181	0.01	4.46	0.02	0.0140362	0.04
SL	3.74247	71.4138	86.0966	29.67	22.49	15.18	8.74704	173.94	0.0545952	0.0507116	0.0498402	0.06	23.65	0.06	0.0229094	0.08
FStr	3.21136	85.4678	100.372	43.01	21.19	65.58	2.74718	146.71	0.0752056	0.0863776	0.0682189	0.05	22.77	0.06	0.0138831	0.07
FMic	3.1241	84.1539	99.2533	75.53	21.19	16.38	28.4199	27.81	0.104094	0.0653267	0.0610065	0.06	22.36	0.07	0.0416367	0.06
All training times correspond to a single model training run, and inference times correspond to a single forward prediction pass over the test set. Machine learning and deep learning models were evaluated using their respective optimal hyperparameter configurations, while statistical models were run with default settings.All experiments were conducted under same server equipped with two Intel Xeo…
