## Supplementary Table 1-18 for "CLCNet: a contrastive learning and chromosome-aware network for genomic prediction in plants": Supplementary Table 14.xlsx

### Sheet: Supplementary Table 14
Supplementary Table 14 Hyperparameter tuning results for SVR
Trait	C	Epsilon	Gamma	Kernel	Validation PCC
DTT	10	0.1	auto	rbf	0.956412
DTT	10	0.01	auto	rbf	0.956302
DTT	100	0.1	auto	rbf	0.955871
DTT	100	0.01	auto	rbf	0.955458
DTT	10	0.01	scale	rbf	0.954964
DTT	100	0.01	scale	rbf	0.954964
DTT	10	0.1	scale	rbf	0.954197
DTT	100	0.1	scale	rbf	0.954197
DTT	1	0.01	scale	rbf	0.953364
DTT	1	0.1	scale	rbf	0.953049
DTT	1	0.01	auto	rbf	0.951558
DTT	1	0.1	auto	rbf	0.951278
DTT	1	0.5	auto	rbf	0.942301
DTT	1	0.5	scale	rbf	0.94115
DTT	10	0.5	auto	rbf	0.941076
DTT	100	0.5	auto	rbf	0.941067
DTT	10	0.5	scale	rbf	0.940347
DTT	100	0.5	scale	rbf	0.940347
DTT	0.1	0.01	scale	rbf	0.937657
DTT	0.1	0.1	scale	rbf	0.937222
DTT	0.1	0.01	auto	rbf	0.933612
DTT	0.1	0.1	auto	rbf	0.933561
DTT	0.1	0.5	scale	rbf	0.92907
DTT	0.1	0.5	auto	rbf	0.925239
PH	10	0.1	auto	rbf	0.956888
PH	100	0.1	auto	rbf	0.956585
PH	10	0.01	scale	rbf	0.956198
PH	100	0.01	scale	rbf	0.956198
PH	10	0.01	auto	rbf	0.956067
PH	10	0.1	scale	rbf	0.955977
PH	100	0.1	scale	rbf	0.955977
PH	100	0.01	auto	rbf	0.955739
PH	1	0.01	scale	rbf	0.9555
PH	1	0.1	scale	rbf	0.955215
PH	1	0.01	auto	rbf	0.953339
PH	1	0.1	auto	rbf	0.95322
PH	10	0.5	auto	rbf	0.94448
PH	100	0.5	auto	rbf	0.944087
PH	1	0.5	auto	rbf	0.943306
PH	1	0.5	scale	rbf	0.943161
PH	10	0.5	scale	rbf	0.942677
PH	100	0.5	scale	rbf	0.942677
PH	0.1	0.01	scale	rbf	0.942159
PH	0.1	0.1	scale	rbf	0.941299
PH	0.1	0.01	auto	rbf	0.937677
PH	0.1	0.1	auto	rbf	0.936489
PH	0.1	0.5	scale	rbf	0.92694
PH	0.1	0.5	auto	rbf	0.923436
EW	10	0.1	auto	rbf	0.813682
EW	10	0.01	auto	rbf	0.811846
EW	10	0.1	scale	rbf	0.809131
EW	100	0.1	scale	rbf	0.809018
EW	10	0.01	scale	rbf	0.808199
EW	100	0.01	scale	rbf	0.807936
EW	100	0.1	auto	rbf	0.806358
EW	1	0.1	scale	rbf	0.803873
EW	100	0.01	auto	rbf	0.802877
EW	1	0.01	scale	rbf	0.802483
EW	10	0.5	auto	rbf	0.802382
EW	1	0.5	scale	rbf	0.799663
EW	100	0.5	auto	rbf	0.797145
EW	10	0.5	scale	rbf	0.796565
EW	100	0.5	scale	rbf	0.796565
EW	1	0.1	auto	rbf	0.794988
EW	1	0.01	auto	rbf	0.794616
EW	1	0.5	auto	rbf	0.791458
EW	0.1	0.1	scale	rbf	0.756838
EW	0.1	0.01	scale	rbf	0.756176
EW	0.1	0.5	scale	rbf	0.752096
EW	0.1	0.1	auto	rbf	0.747572
EW	0.1	0.01	auto	rbf	0.747088
EW	0.1	0.5	auto	rbf	0.743371
FStr	10	0.01	auto	rbf	0.804088
FStr	100	0.01	auto	rbf	0.803901
FStr	10	0.1	auto	rbf	0.801391
FStr	100	0.1	auto	rbf	0.801249
FStr	10	0.01	scale	rbf	0.800738
FStr	100	0.01	scale	rbf	0.800604
FStr	10	0.1	scale	rbf	0.797009
FStr	100	0.1	scale	rbf	0.796883
FStr	1	0.1	auto	rbf	0.790028
FStr	1	0.01	auto	rbf	0.789936
FStr	1	0.01	scale	rbf	0.786092
FStr	1	0.1	scale	rbf	0.78509
FStr	10	0.5	auto	rbf	0.765184
FStr	100	0.5	auto	rbf	0.765181
FStr	1	0.5	auto	rbf	0.765157
FStr	1	0.5	scale	rbf	0.758992
FStr	10	0.5	scale	rbf	0.758617
FStr	100	0.5	scale	rbf	0.758617
FStr	0.1	0.1	auto	rbf	0.678205
FStr	0.1	0.01	auto	rbf	0.675071
FStr	0.1	0.1	scale	rbf	0.672998
FStr	0.1	0.01	scale	rbf	0.671311
FStr	0.1	0.5	auto	rbf	0.669444
FStr	0.1	0.5	scale	rbf	0.663294
FMic	1	0.01	auto	rbf	0.634314
FMic	1	0.1	auto	rbf	0.632776
FMic	1	0.01	scale	rbf	0.63036
FMic	10	0.01	scale	rbf	0.62977
FMic	100	0.01	scale	rbf	0.62977
FMic	100	0.01	auto	rbf	0.62924
FMic	10	0.01	auto	rbf	0.628445
FMic	1	0.1	scale	rbf	0.627968
FMic	10	0.1	auto	rbf	0.627514
FMic	100	0.1	auto	rbf	0.627514
FMic	10	0.1	scale	rbf	0.627502
FMic	100	0.1	scale	rbf	0.627502
FMic	1	0.5	auto	rbf	0.615586
FMic	1	0.5	scale	rbf	0.6111
FMic	10	0.5	auto	rbf	0.610747
FMic	100	0.5	auto	rbf	0.610747
FMic	10	0.5	scale	rbf	0.609223
FMic	100	0.5	scale	rbf	0.609223
FMic	0.1	0.1	auto	rbf	0.577152
FMic	0.1	0.01	auto	rbf	0.574165
FMic	0.1	0.1	scale	rbf	0.572694
FMic	0.1	0.01	scale	rbf	0.569688
FMic	0.1	0.5	auto	rbf	0.565688
FMic	0.1	0.5	scale	rbf	0.559827
FT	10	0.5	auto	rbf	0.753009
FT	100	0.5	auto	rbf	0.753009
FT	10	0.01	auto	rbf	0.751937
FT	100	0.01	auto	rbf	0.751937
FT	10	0.1	auto	rbf	0.749428
FT	100	0.1	auto	rbf	0.749428
FT	1	0.5	auto	rbf	0.739035
FT	10	0.5	scale	rbf	0.738415
FT	100	0.5	scale	rbf	0.738415
FT	10	0.01	scale	rbf	0.738296
FT	100	0.01	scale	rbf	0.738296
FT	10	0.1	scale	rbf	0.73574
FT	100	0.1	scale	rbf	0.73574
FT	1	0.01	auto	rbf	0.731927
FT	1	0.1	auto	rbf	0.730447
FT	1	0.5	scale	rbf	0.724263
FT	1	0.01	scale	rbf	0.718735
FT	1	0.1	scale	rbf	0.717164
FT	0.1	0.5	auto	rbf	0.633658
FT	0.1	0.01	auto	rbf	0.626014
FT	0.1	0.1	auto	rbf	0.623129
FT	0.1	0.5	scale	rbf	0.619165
FT	0.1	0.01	scale	rbf	0.61194
FT	0.1	0.1	scale	rbf	0.610569
OC	10	0.01	auto	rbf	0.587188
OC	100	0.01	auto	rbf	0.587188
OC	10	0.1	auto	rbf	0.578337
OC	100	0.1	auto	rbf	0.578337
OC	10	0.01	scale	rbf	0.569416
OC	100	0.01	scale	rbf	0.569416
OC	10	0.1	scale	rbf	0.560056
OC	100	0.1	scale	rbf	0.560056
OC	1	0.01	auto	rbf	0.559466
OC	10	0.5	auto	rbf	0.554985
OC	100	0.5	auto	rbf	0.554985
OC	1	0.1	auto	rbf	0.548649
OC	1	0.01	scale	rbf	0.538035
OC	10	0.5	scale	rbf	0.537531
OC	100	0.5	scale	rbf	0.537531
OC	1	0.5	auto	rbf	0.530074
OC	1	0.1	scale	rbf	0.527713
OC	1	0.5	scale	rbf	0.510754
OC	0.1	0.01	auto	rbf	0.49874
OC	0.1	0.01	scale	rbf	0.482586
OC	0.1	0.1	auto	rbf	0.476698
OC	0.1	0.1	scale	rbf	0.45874
OC	0.1	0.5	auto	rbf	0.386152
OC	0.1	0.5	scale	rbf	0.37722
PC	1	0.5	auto	rbf	0.521991
PC	1	0.5	scale	rbf	0.509758
PC	10	0.5	auto	rbf	0.506272
PC	100	0.5	auto	rbf	0.506272
PC	1	0.1	auto	rbf	0.501434
PC	10	0.1	auto	rbf	0.49815
PC	100	0.1	auto	rbf	0.49815
PC	10	0.01	auto	rbf	0.495
PC	100	0.01	auto	rbf	0.495
PC	10	0.5	scale	rbf	0.494942
PC	100	0.5	scale	rbf	0.494942
PC	1	0.1	scale	rbf	0.494364
PC	1	0.01	auto	rbf	0.49213
PC	10	0.1	scale	rbf	0.490176
PC	100	0.1	scale	rbf	0.490176
PC	10	0.01	scale	rbf	0.487995
PC	100	0.01	scale	rbf	0.487995
PC	1	0.01	scale	rbf	0.486434
PC	0.1	0.5	auto	rbf	0.434338
PC	0.1	0.01	auto	rbf	0.42576
PC	0.1	0.5	scale	rbf	0.422867
PC	0.1	0.1	auto	rbf	0.418869
PC	0.1	0.01	scale	rbf	0.416503
PC	0.1	0.1	scale	rbf	0.412284
HSW	1	0.01	auto	rbf	0.424003
HSW	10	0.01	auto	rbf	0.423333
HSW	100	0.01	auto	rbf	0.423333
HSW	1	0.01	scale	rbf	0.418185
HSW	10	0.01	scale	rbf	0.41647
HSW	100	0.01	scale	rbf	0.41647
HSW	10	0.1	auto	rbf	0.412329
HSW	100	0.1	auto	rbf	0.412329
HSW	1	0.1	auto	rbf	0.40893
HSW	10	0.1	scale	rbf	0.403736
HSW	100	0.1	scale	rbf	0.403736
HSW	1	0.1	scale	rbf	0.401094
HSW	10	0.5	auto	rbf	0.341271
HSW	100	0.5	auto	rbf	0.341271
HSW	10	0.5	scale	rbf	0.329968
HSW	100	0.5	scale	rbf	0.329968
HSW	1	0.5	auto	rbf	0.328838
HSW	1	0.5	scale	rbf	0.326317
HSW	0.1	0.01	scale	rbf	0.314596
HSW	0.1	0.01	auto	rbf	0.310769
HSW	0.1	0.1	scale	rbf	0.303126
HSW	0.1	0.1	auto	rbf	0.300621
HSW	0.1	0.5	auto	rbf	0.250241
HSW	0.1	0.5	scale	rbf	0.249069
SL	10	0.01	auto	rbf	0.549507
SL	100	0.01	auto	rbf	0.549507
SL	10	0.1	auto	rbf	0.547547
SL	100	0.1	auto	rbf	0.547547
SL	10	0.5	auto	rbf	0.542764
SL	100	0.5	auto	rbf	0.542764
SL	10	0.01	scale	rbf	0.541329
SL	100	0.01	scale	rbf	0.541329
SL	10	0.1	scale	rbf	0.538299
SL	100	0.1	scale	rbf	0.538299
SL	10	0.5	scale	rbf	0.529587
SL	100	0.5	scale	rbf	0.529587
SL	1	0.5	auto	rbf	0.47997
SL	1	0.5	scale	rbf	0.479508
SL	1	0.01	scale	rbf	0.475462
SL	1	0.1	scale	rbf	0.475397
SL	1	0.01	auto	rbf	0.474069
SL	1	0.1	auto	rbf	0.473382
SL	0.1	0.5	auto	rbf	0.336857
SL	0.1	0.5	scale	rbf	0.335899
SL	0.1	0.1	scale	rbf	0.331385
SL	0.1	0.1	auto	rbf	0.330475
SL	0.1	0.01	scale	rbf	0.327939
SL	0.1	0.01	auto	rbf	0.326909
Boldface indicated the optimal hyperparameter combination for each trait.
