## Supplementary Table 1-18 for "CLCNet: a contrastive learning and chromosome-aware network for genomic prediction in plants": Supplementary Table 15.xlsx

### Sheet: Supplementary Table 15
Supplementary Table 15 Hyperparameter tuning results for LightGBM
Trait	NumLeaves	MaxDepth	LearningRate	NumBoostRounds	Validation PCC
DTT	63	-1	0.05	500	0.945762
DTT	63	5	0.05	500	0.945547
DTT	31	-1	0.05	500	0.945234
DTT	63	-1	0.05	200	0.945124
DTT	31	5	0.05	500	0.944882
DTT	31	5	0.1	500	0.944736
DTT	63	5	0.1	500	0.944453
DTT	31	-1	0.1	500	0.944363
DTT	31	-1	0.05	200	0.944307
DTT	31	-1	0.1	200	0.944261
DTT	63	5	0.05	200	0.944207
DTT	63	10	0.05	500	0.94412
DTT	31	10	0.05	500	0.944044
DTT	63	5	0.1	200	0.943948
DTT	31	5	0.05	200	0.94381
DTT	31	5	0.1	200	0.943785
DTT	63	5	0.1	100	0.943192
DTT	63	10	0.1	500	0.943168
DTT	31	10	0.1	500	0.943119
DTT	63	10	0.05	200	0.943104
DTT	31	-1	0.1	100	0.942762
DTT	31	10	0.05	200	0.942703
DTT	31	5	0.1	100	0.942445
DTT	31	10	0.1	200	0.942395
DTT	63	10	0.1	200	0.942365
DTT	63	-1	0.05	100	0.942225
DTT	63	-1	0.1	200	0.942199
DTT	63	-1	0.1	500	0.942184
DTT	63	-1	0.01	500	0.941853
DTT	63	10	0.01	500	0.941696
DTT	63	10	0.05	100	0.941595
DTT	63	10	0.1	100	0.94158
DTT	31	10	0.1	100	0.941564
DTT	63	-1	0.1	100	0.94153
DTT	31	10	0.01	500	0.940396
DTT	31	-1	0.01	500	0.940378
DTT	31	-1	0.05	100	0.940019
DTT	63	5	0.05	100	0.939976
DTT	31	5	0.05	100	0.939624
DTT	31	5	0.01	500	0.939623
DTT	31	10	0.05	100	0.939529
DTT	63	5	0.01	500	0.939413
DTT	63	-1	0.01	200	0.930509
DTT	63	10	0.01	200	0.930439
DTT	31	10	0.01	200	0.926306
DTT	31	-1	0.01	200	0.926179
DTT	63	-1	0.01	100	0.925267
DTT	63	10	0.01	100	0.924812
DTT	31	5	0.01	200	0.922649
DTT	63	5	0.01	200	0.922383
DTT	31	-1	0.01	100	0.918376
DTT	31	10	0.01	100	0.918361
DTT	31	5	0.01	100	0.91085
DTT	63	5	0.01	100	0.910596
PH	31	-1	0.05	500	0.94745
PH	31	5	0.1	500	0.947066
PH	63	5	0.05	500	0.946922
PH	31	10	0.05	500	0.946871
PH	31	5	0.05	500	0.946298
PH	31	5	0.1	200	0.94615
PH	31	-1	0.1	500	0.945878
PH	31	-1	0.05	200	0.945799
PH	31	10	0.1	500	0.945738
PH	31	-1	0.1	200	0.945672
PH	31	10	0.05	200	0.945558
PH	31	10	0.1	200	0.945356
PH	63	5	0.1	500	0.945178
PH	63	5	0.05	200	0.945085
PH	31	5	0.1	100	0.944804
PH	31	-1	0.1	100	0.944741
PH	63	-1	0.05	500	0.94467
PH	31	5	0.05	200	0.944474
PH	63	5	0.1	200	0.944421
PH	63	-1	0.05	200	0.944216
PH	31	10	0.1	100	0.944121
PH	63	10	0.05	500	0.943291
PH	63	-1	0.1	500	0.94328
PH	63	-1	0.1	200	0.943197
PH	63	5	0.1	100	0.94299
PH	63	10	0.05	200	0.942503
PH	63	-1	0.1	100	0.942388
PH	31	-1	0.01	500	0.942353
PH	31	10	0.01	500	0.942179
PH	63	10	0.1	500	0.941688
PH	63	-1	0.01	500	0.941241
PH	63	10	0.1	200	0.941206
PH	63	10	0.01	500	0.941108
PH	63	-1	0.05	100	0.941051
PH	31	10	0.05	100	0.940932
PH	63	10	0.1	100	0.940761
PH	31	-1	0.05	100	0.940684
PH	63	10	0.05	100	0.94018
PH	63	5	0.05	100	0.940108
PH	31	5	0.01	500	0.939776
PH	63	5	0.01	500	0.939663
PH	31	5	0.05	100	0.939602
PH	63	10	0.01	200	0.929299
PH	63	-1	0.01	200	0.929209
PH	31	10	0.01	200	0.925049
PH	31	-1	0.01	200	0.925049
PH	63	10	0.01	100	0.922317
PH	63	-1	0.01	100	0.922296
PH	31	5	0.01	200	0.92149
PH	63	5	0.01	200	0.921321
PH	31	10	0.01	100	0.91331
PH	31	-1	0.01	100	0.91331
PH	31	5	0.01	100	0.908692
PH	63	5	0.01	100	0.908675
EW	63	-1	0.01	500	0.790486
EW	63	-1	0.05	200	0.790425
EW	63	-1	0.05	500	0.790313
EW	63	10	0.05	200	0.789256
EW	63	10	0.01	500	0.78888
EW	63	10	0.05	100	0.788368
EW	63	10	0.05	500	0.788327
EW	63	-1	0.1	200	0.786982
EW	63	-1	0.1	500	0.786876
EW	63	-1	0.1	100	0.78682
EW	63	-1	0.05	100	0.786816
EW	31	-1	0.01	500	0.782903
EW	31	10	0.01	500	0.782865
EW	31	-1	0.05	200	0.782791
EW	31	-1	0.05	500	0.782688
EW	31	5	0.05	500	0.782558
EW	31	10	0.05	500	0.782441
EW	31	10	0.05	200	0.782227
EW	31	-1	0.1	100	0.782175
EW	63	5	0.05	500	0.782107
EW	31	-1	0.1	200	0.782026
EW	63	5	0.05	200	0.781657
EW	63	10	0.1	100	0.781536
EW	63	10	0.1	200	0.781387
EW	63	10	0.1	500	0.780758
EW	31	-1	0.1	500	0.780659
EW	31	5	0.05	200	0.780522
EW	31	10	0.1	200	0.779766
EW	31	10	0.05	100	0.779511
EW	63	5	0.01	500	0.779261
EW	31	10	0.1	100	0.779147
EW	31	5	0.1	200	0.779116
EW	31	10	0.1	500	0.779023
EW	31	5	0.01	500	0.778939
EW	31	5	0.1	500	0.77822
EW	63	5	0.1	200	0.777691
EW	31	-1	0.05	100	0.777345
EW	31	5	0.1	100	0.776179
EW	63	5	0.05	100	0.776083
EW	31	5	0.05	100	0.775742
EW	63	5	0.1	500	0.774932
EW	63	5	0.1	100	0.774867
EW	63	-1	0.01	200	0.770917
EW	63	10	0.01	200	0.770178
EW	31	10	0.01	200	0.760771
EW	31	-1	0.01	200	0.760467
EW	31	5	0.01	200	0.755086
EW	63	5	0.01	200	0.755008
EW	63	-1	0.01	100	0.753403
EW	63	10	0.01	100	0.751691
EW	31	10	0.01	100	0.736918
EW	31	-1	0.01	100	0.736918
EW	63	5	0.01	100	0.726681
EW	31	5	0.01	100	0.726653
FStr	31	5	0.05	500	0.788922
FStr	63	5	0.05	500	0.788922
FStr	31	5	0.05	200	0.788358
FStr	63	5	0.05	200	0.788358
FStr	31	5	0.05	100	0.783306
FStr	63	5	0.05	100	0.783306
FStr	63	10	0.05	200	0.782236
FStr	31	-1	0.05	200	0.781516
FStr	63	10	0.05	500	0.781375
FStr	31	-1	0.05	500	0.781231
FStr	63	10	0.1	100	0.780836
FStr	31	-1	0.05	100	0.780835
FStr	63	10	0.1	200	0.780676
FStr	63	10	0.1	500	0.78007
FStr	31	5	0.1	500	0.779661
FStr	63	5	0.1	500	0.779661
FStr	31	5	0.1	200	0.779607
FStr	63	5	0.1	200	0.779607
FStr	63	10	0.05	100	0.778873
FStr	31	10	0.01	500	0.778755
FStr	31	5	0.1	100	0.778297
FStr	63	5	0.1	100	0.778297
FStr	63	-1	0.01	500	0.777667
FStr	31	-1	0.01	500	0.77744
FStr	31	5	0.01	500	0.777378
FStr	63	5	0.01	500	0.777378
FStr	31	10	0.05	200	0.77725
FStr	31	10	0.05	500	0.775683
FStr	31	10	0.05	100	0.775578
FStr	63	10	0.01	500	0.774797
FStr	63	-1	0.1	100	0.77189
FStr	63	-1	0.05	200	0.771603
FStr	63	-1	0.1	200	0.771331
FStr	63	-1	0.05	500	0.770936
FStr	63	-1	0.1	500	0.77077
FStr	63	-1	0.05	100	0.769973
FStr	31	-1	0.1	100	0.768077
FStr	31	10	0.1	100	0.767448
FStr	31	-1	0.1	200	0.767327
FStr	31	-1	0.1	500	0.766824
FStr	31	10	0.1	200	0.766382
FStr	31	10	0.1	500	0.7663
FStr	31	-1	0.01	200	0.758649
FStr	63	-1	0.01	200	0.75804
FStr	31	10	0.01	200	0.757743
FStr	63	10	0.01	200	0.75747
FStr	31	5	0.01	200	0.757402
FStr	63	5	0.01	200	0.757402
FStr	63	-1	0.01	100	0.740006
FStr	31	-1	0.01	100	0.739488
FStr	31	10	0.01	100	0.738886
FStr	63	10	0.01	100	0.738684
FStr	31	5	0.01	100	0.730236
FStr	63	5	0.01	100	0.730236
FMic	63	-1	0.01	500	0.611983
FMic	31	5	0.1	200	0.611445
FMic	63	5	0.1	200	0.611445
FMic	31	5	0.1	500	0.611408
FMic	63	5	0.1	500	0.611408
FMic	31	5	0.1	100	0.611209
FMic	63	5	0.1	100	0.611209
FMic	31	-1	0.01	500	0.609426
FMic	63	-1	0.05	100	0.608521
FMic	31	-1	0.1	100	0.608222
FMic	63	-1	0.05	200	0.6075
FMic	63	10	0.05	100	0.607425
FMic	63	10	0.05	200	0.606521
FMic	31	-1	0.1	200	0.605999
FMic	31	-1	0.1	500	0.605271
FMic	63	-1	0.05	500	0.605128
FMic	63	10	0.05	500	0.604754
FMic	63	10	0.01	500	0.604449
FMic	31	10	0.01	500	0.602801
FMic	31	-1	0.05	200	0.601688
FMic	31	5	0.01	500	0.60116
FMic	63	5	0.01	500	0.60116
FMic	31	-1	0.05	100	0.600114
FMic	31	10	0.05	200	0.599972
FMic	31	10	0.05	100	0.599734
FMic	31	5	0.05	100	0.599458
FMic	63	5	0.05	100	0.599458
FMic	31	-1	0.05	500	0.59903
FMic	31	5	0.05	200	0.598972
FMic	63	5	0.05	200	0.598972
FMic	31	-1	0.01	200	0.598545
FMic	31	10	0.05	500	0.59844
FMic	31	5	0.05	500	0.598129
FMic	63	5	0.05	500	0.598129
FMic	63	-1	0.01	200	0.597972
FMic	31	5	0.01	200	0.592673
FMic	63	5	0.01	200	0.592673
FMic	63	-1	0.1	100	0.591926
FMic	31	10	0.01	200	0.591648
FMic	31	10	0.1	100	0.590942
FMic	31	10	0.1	200	0.590153
FMic	63	-1	0.1	200	0.590057
FMic	63	10	0.01	200	0.589961
FMic	63	-1	0.1	500	0.589177
FMic	31	10	0.1	500	0.588969
FMic	31	-1	0.01	100	0.582468
FMic	63	10	0.1	100	0.579885
FMic	63	-1	0.01	100	0.579852
FMic	63	10	0.1	200	0.578315
FMic	63	10	0.1	500	0.577408
FMic	31	10	0.01	100	0.575216
FMic	63	10	0.01	100	0.573737
FMic	31	5	0.01	100	0.573436
FMic	63	5	0.01	100	0.573436
FT	31	5	0.05	500	0.772318
FT	63	5	0.05	500	0.772318
FT	31	5	0.05	200	0.771237
FT	63	5	0.05	200	0.771237
FT	31	5	0.05	100	0.769377
FT	63	5	0.05	100	0.769377
FT	31	5	0.01	500	0.758949
FT	63	5	0.01	500	0.758949
FT	31	5	0.1	500	0.754455
FT	63	5	0.1	500	0.754455
FT	31	5	0.1	200	0.753985
FT	63	5	0.1	200	0.753985
FT	31	-1	0.01	500	0.753007
FT	63	-1	0.01	500	0.753007
FT	31	5	0.1	100	0.752163
FT	63	5	0.1	100	0.752163
FT	31	10	0.01	500	0.75157
FT	63	10	0.01	500	0.75157
FT	31	-1	0.05	100	0.75156
FT	63	-1	0.05	100	0.75156
FT	31	-1	0.05	200	0.750745
FT	63	-1	0.05	200	0.750745
FT	31	10	0.1	200	0.750083
FT	63	10	0.1	200	0.750083
FT	31	10	0.05	200	0.749884
FT	63	10	0.05	200	0.749884
FT	31	-1	0.05	500	0.74987
FT	63	-1	0.05	500	0.74987
FT	31	10	0.1	100	0.749834
FT	63	10	0.1	100	0.749834
FT	31	5	0.01	200	0.749401
FT	63	5	0.01	200	0.749401
FT	31	10	0.1	500	0.749001
FT	63	10	0.1	500	0.749001
FT	31	10	0.05	100	0.748909
FT	63	10	0.05	100	0.748909
FT	31	10	0.05	500	0.748493
FT	63	10	0.05	500	0.748493
FT	31	-1	0.1	100	0.745646
FT	63	-1	0.1	100	0.745646
FT	31	-1	0.01	200	0.743767
FT	63	-1	0.01	200	0.743767
FT	31	-1	0.1	200	0.743568
FT	63	-1	0.1	200	0.743568
FT	31	10	0.01	200	0.742849
FT	63	10	0.01	200	0.742849
FT	31	-1	0.1	500	0.742565
FT	63	-1	0.1	500	0.742565
FT	31	-1	0.01	100	0.736098
FT	63	-1	0.01	100	0.736098
FT	31	5	0.01	100	0.735899
FT	63	5	0.01	100	0.735899
FT	31	10	0.01	100	0.735343
FT	63	10	0.01	100	0.735343
OC	31	5	0.1	200	0.609491
OC	63	5	0.1	200	0.609491
OC	31	5	0.1	100	0.602492
OC	63	5	0.1	100	0.602492
OC	31	5	0.1	500	0.59835
OC	63	5	0.1	500	0.59835
OC	31	10	0.1	200	0.573342
OC	31	-1	0.1	200	0.573342
OC	63	10	0.1	200	0.573342
OC	63	-1	0.1	200	0.573342
OC	31	10	0.1	500	0.570404
OC	31	-1	0.1	500	0.570404
OC	63	10	0.1	500	0.570404
OC	63	-1	0.1	500	0.570404
OC	31	10	0.1	100	0.569046
OC	31	-1	0.1	100	0.569046
OC	63	10	0.1	100	0.569046
OC	63	-1	0.1	100	0.569046
OC	31	5	0.05	200	0.519233
OC	63	5	0.05	200	0.519233
OC	31	5	0.05	500	0.518653
OC	63	5	0.05	500	0.518653
OC	31	10	0.05	200	0.511227
OC	31	-1	0.05	200	0.511227
OC	63	10	0.05	200	0.511227
OC	63	-1	0.05	200	0.511227
OC	31	10	0.01	500	0.508609
OC	31	-1	0.01	500	0.508609
OC	63	10	0.01	500	0.508609
OC	63	-1	0.01	500	0.508609
OC	31	10	0.05	500	0.507189
OC	31	-1	0.05	500	0.507189
OC	63	10	0.05	500	0.507189
OC	63	-1	0.05	500	0.507189
OC	31	5	0.01	500	0.505493
OC	63	5	0.01	500	0.505493
OC	31	5	0.05	100	0.484983
OC	63	5	0.05	100	0.484983
OC	31	10	0.05	100	0.478351
OC	31	-1	0.05	100	0.478351
OC	63	10	0.05	100	0.478351
OC	63	-1	0.05	100	0.478351
OC	31	5	0.01	200	0.434587
OC	63	5	0.01	200	0.434587
OC	31	10	0.01	200	0.430498
OC	31	-1	0.01	200	0.430498
OC	63	10	0.01	200	0.430498
OC	63	-1	0.01	200	0.430498
OC	31	10	0.01	100	0.385816
OC	31	-1	0.01	100	0.385816
OC	63	10	0.01	100	0.385816
OC	63	-1	0.01	100	0.385816
OC	31	5	0.01	100	0.385644
OC	63	5	0.01	100	0.385644
PC	31	5	0.01	100	0.417833
PC	31	5	0.01	200	0.40911
PC	31	5	0.01	500	0.470679
PC	31	5	0.05	100	0.449252
PC	31	5	0.05	200	0.44991
PC	31	5	0.05	500	0.453889
PC	31	5	0.1	100	0.379704
PC	31	5	0.1	200	0.381703
PC	31	5	0.1	500	0.381724
PC	31	10	0.01	100	0.422158
PC	31	10	0.01	200	0.426506
PC	31	10	0.01	500	0.458602
PC	31	10	0.05	100	0.429293
PC	31	10	0.05	200	0.426441
PC	31	10	0.05	500	0.429363
PC	31	10	0.1	100	0.426232
PC	31	10	0.1	200	0.428197
PC	31	10	0.1	500	0.429435
PC	31	-1	0.01	100	0.422158
PC	31	-1	0.01	200	0.426506
PC	31	-1	0.01	500	0.458602
PC	31	-1	0.05	100	0.429293
PC	31	-1	0.05	200	0.426441
PC	31	-1	0.05	500	0.429363
PC	31	-1	0.1	100	0.426232
PC	31	-1	0.1	200	0.428197
PC	31	-1	0.1	500	0.429435
PC	63	5	0.01	100	0.417833
PC	63	5	0.01	200	0.40911
PC	63	5	0.01	500	0.470679
PC	63	5	0.05	100	0.449252
PC	63	5	0.05	200	0.44991
PC	63	5	0.05	500	0.453889
PC	63	5	0.1	100	0.379704
PC	63	5	0.1	200	0.381703
PC	63	5	0.1	500	0.381724
PC	63	10	0.01	100	0.422158
PC	63	10	0.01	200	0.426506
PC	63	10	0.01	500	0.458602
PC	63	10	0.05	100	0.429293
PC	63	10	0.05	200	0.426441
PC	63	10	0.05	500	0.429363
PC	63	10	0.1	100	0.426232
PC	63	10	0.1	200	0.428197
PC	63	10	0.1	500	0.429435
PC	63	-1	0.01	100	0.422158
PC	63	-1	0.01	200	0.426506
PC	63	-1	0.01	500	0.458602
PC	63	-1	0.05	100	0.429293
PC	63	-1	0.05	200	0.426441
PC	63	-1	0.05	500	0.429363
PC	63	-1	0.1	100	0.426232
PC	63	-1	0.1	200	0.428197
PC	63	-1	0.1	500	0.429435
HSW	31	5	0.05	200	0.440515
HSW	63	5	0.05	200	0.440515
HSW	31	5	0.05	500	0.438053
HSW	63	5	0.05	500	0.438053
HSW	31	5	0.05	100	0.436933
HSW	63	5	0.05	100	0.436933
HSW	31	5	0.01	500	0.433748
HSW	63	5	0.01	500	0.433748
HSW	31	10	0.1	100	0.417292
HSW	63	10	0.1	100	0.417292
HSW	31	10	0.1	200	0.415735
HSW	63	10	0.1	200	0.415735
HSW	31	10	0.1	500	0.414874
HSW	63	10	0.1	500	0.414874
HSW	31	-1	0.1	100	0.407866
HSW	63	-1	0.1	100	0.407866
HSW	31	-1	0.05	200	0.407654
HSW	63	-1	0.05	200	0.407654
HSW	31	-1	0.01	500	0.406479
HSW	63	-1	0.01	500	0.406479
HSW	31	-1	0.05	100	0.406206
HSW	63	-1	0.05	100	0.406206
HSW	31	10	0.05	100	0.405394
HSW	63	10	0.05	100	0.405394
HSW	31	10	0.05	200	0.405319
HSW	63	10	0.05	200	0.405319
HSW	31	-1	0.05	500	0.405286
HSW	63	-1	0.05	500	0.405286
HSW	31	-1	0.1	200	0.405242
HSW	63	-1	0.1	200	0.405242
HSW	31	-1	0.1	500	0.404488
HSW	63	-1	0.1	500	0.404488
HSW	31	10	0.05	500	0.402997
HSW	63	10	0.05	500	0.402997
HSW	31	10	0.01	500	0.401806
HSW	63	10	0.01	500	0.401806
HSW	31	5	0.1	200	0.400872
HSW	63	5	0.1	200	0.400872
HSW	31	5	0.1	100	0.400285
HSW	63	5	0.1	100	0.400285
HSW	31	5	0.1	500	0.399901
HSW	63	5	0.1	500	0.399901
HSW	31	-1	0.01	100	0.397794
HSW	63	-1	0.01	100	0.397794
HSW	31	10	0.01	100	0.397146
HSW	63	10	0.01	100	0.397146
HSW	31	5	0.01	200	0.396601
HSW	63	5	0.01	200	0.396601
HSW	31	10	0.01	200	0.389021
HSW	63	10	0.01	200	0.389021
HSW	31	-1	0.01	200	0.385736
HSW	63	-1	0.01	200	0.385736
HSW	31	5	0.01	100	0.385186
HSW	63	5	0.01	100	0.385186
SL	31	5	0.1	500	0.53305
SL	63	5	0.1	500	0.53305
SL	31	5	0.1	200	0.53287
SL	63	5	0.1	200	0.53287
SL	31	5	0.1	100	0.531269
SL	63	5	0.1	100	0.531269
SL	63	-1	0.05	500	0.5266
SL	63	10	0.05	500	0.525844
SL	63	10	0.05	200	0.524942
SL	63	-1	0.1	200	0.524854
SL	63	-1	0.05	200	0.524115
SL	63	-1	0.1	500	0.523178
SL	63	-1	0.1	100	0.520088
SL	31	5	0.05	500	0.517687
SL	63	5	0.05	500	0.517687
SL	31	5	0.01	500	0.517474
SL	63	5	0.01	500	0.517474
SL	31	5	0.05	200	0.516019
SL	63	5	0.05	200	0.516019
SL	31	10	0.01	500	0.514207
SL	63	10	0.05	100	0.511938
SL	63	10	0.01	500	0.509562
SL	31	5	0.05	100	0.509415
SL	63	5	0.05	100	0.509415
SL	31	10	0.05	500	0.509118
SL	63	-1	0.05	100	0.50756
SL	31	-1	0.01	500	0.506528
SL	31	-1	0.05	500	0.50589
SL	63	10	0.1	200	0.505369
SL	63	10	0.1	500	0.504779
SL	63	10	0.1	100	0.504712
SL	31	10	0.05	200	0.504494
SL	31	-1	0.05	200	0.500848
SL	63	-1	0.01	500	0.500122
SL	31	5	0.01	200	0.493484
SL	63	5	0.01	200	0.493484
SL	31	10	0.05	100	0.491734
SL	31	10	0.01	200	0.489891
SL	31	-1	0.01	200	0.482654
SL	31	-1	0.1	200	0.481775
SL	31	-1	0.1	500	0.481046
SL	31	-1	0.05	100	0.48013
SL	31	-1	0.1	100	0.479046
SL	63	10	0.01	200	0.479037
SL	63	-1	0.01	200	0.471659
SL	31	5	0.01	100	0.471221
SL	63	5	0.01	100	0.471221
SL	31	10	0.1	200	0.466676
SL	31	10	0.1	500	0.465969
SL	31	10	0.1	100	0.463268
SL	63	10	0.01	100	0.448212
SL	31	-1	0.01	100	0.444996
SL	31	10	0.01	100	0.443332
SL	63	-1	0.01	100	0.441716
Boldface indicated the optimal hyperparameter combination for each trait.
