## Supplementary Table 1-18 for "CLCNet: a contrastive learning and chromosome-aware network for genomic prediction in plants": Supplementary Table 16.xlsx

### Sheet: Supplementary Table 16
Supplementary Table 16 Hyperparameter tuning results for DeepGS
Trait	Learning rate	Bath size	Epoch	Validation PCC
DTT	0.001	16	50	0.949376
DTT	0.001	16	100	0.948948
DTT	0.01	64	100	0.948269
DTT	0.01	64	50	0.948163
DTT	0.01	64	20	0.947338
DTT	0.001	32	50	0.946862
DTT	0.01	32	50	0.946834
DTT	0.01	32	20	0.946692
DTT	0.001	32	100	0.946502
DTT	0.01	32	100	0.945707
DTT	0.01	16	50	0.945447
DTT	0.001	64	100	0.945314
DTT	0.001	16	20	0.944922
DTT	0.01	16	100	0.944712
DTT	0.01	16	20	0.944063
DTT	0.001	64	50	0.942393
DTT	0.001	32	20	0.942271
DTT	0.0001	16	50	0.937944
DTT	0.0001	16	100	0.936992
DTT	0.0001	32	50	0.932837
DTT	0.001	64	20	0.93276
DTT	0.0001	16	20	0.927162
DTT	0.0001	32	100	0.926728
DTT	0.0001	64	100	0.922608
DTT	0.0001	32	20	0.917936
DTT	0.0001	64	50	0.914051
DTT	0.0001	64	20	0.878827
PH	0.001	32	50	0.950272
PH	0.001	16	100	0.950061
PH	0.01	64	20	0.949685
PH	0.001	64	100	0.948884
PH	0.01	32	20	0.948666
PH	0.001	64	50	0.948628
PH	0.001	16	50	0.948561
PH	0.01	64	50	0.947985
PH	0.01	64	100	0.947735
PH	0.001	32	100	0.947679
PH	0.01	32	100	0.9473
PH	0.001	16	20	0.947136
PH	0.01	16	100	0.946356
PH	0.01	32	50	0.946236
PH	0.01	16	50	0.945462
PH	0.001	64	20	0.944792
PH	0.01	16	20	0.944166
PH	0.0001	16	50	0.939225
PH	0.0001	16	100	0.936788
PH	0.0001	16	20	0.928833
PH	0.0001	32	50	0.928709
PH	0.0001	32	100	0.928321
PH	0.0001	32	20	0.925598
PH	0.0001	64	100	0.924017
PH	0.0001	64	50	0.909218
PH	0.001	32	20	0.901519
PH	0.0001	64	20	0.878862
EW	0.001	16	100	nan
EW	0.001	16	50	0.799152
EW	0.001	16	20	0.798206
EW	0.001	32	100	0.796296
EW	0.001	64	100	0.794681
EW	0.01	64	50	0.791461
EW	0.01	64	100	0.788016
EW	0.001	32	20	0.787975
EW	0.001	32	50	0.787607
EW	0.01	32	50	0.78734
EW	0.01	32	20	0.786756
EW	0.01	64	20	0.785766
EW	0.001	64	50	0.78404
EW	0.01	16	100	0.783382
EW	0.01	32	100	0.779971
EW	0.01	16	50	0.778968
EW	0.01	16	20	0.773795
EW	0.0001	16	100	0.771528
EW	0.0001	16	50	0.767292
EW	0.0001	32	100	0.763795
EW	0.0001	16	20	0.759541
EW	0.001	64	20	0.746282
EW	0.0001	64	100	0.741186
EW	0.0001	32	50	0.739057
EW	0.0001	32	20	0.707765
EW	0.0001	64	50	0.70747
EW	0.0001	64	20	0.687011
FStr	0.001	32	100	0.803079
FStr	0.001	16	50	0.802971
FStr	0.01	32	20	0.802221
FStr	0.01	64	20	0.800812
FStr	0.001	32	50	0.800643
FStr	0.001	16	20	0.80039
FStr	0.01	64	100	0.799943
FStr	0.001	16	100	0.799303
FStr	0.0001	16	50	0.796987
FStr	0.01	16	20	0.796508
FStr	0.01	64	50	0.794856
FStr	0.01	16	100	0.792673
FStr	0.01	32	50	0.791873
FStr	0.01	16	50	0.791865
FStr	0.01	32	100	0.791563
FStr	0.001	64	50	0.790592
FStr	0.001	64	100	0.790341
FStr	0.0001	16	100	0.784982
FStr	0.0001	16	20	0.770065
FStr	0.0001	32	100	0.765163
FStr	0.001	32	20	0.764093
FStr	0.0001	32	50	0.741801
FStr	0.0001	64	100	0.733283
FStr	0.0001	32	20	0.732314
FStr	0.0001	64	50	0.726326
FStr	0.0001	64	20	0.684309
FStr	0.001	64	20	0.627584
FMic	0.01	16	20	0.619484
FMic	0.01	16	50	0.605265
FMic	0.01	16	100	0.593041
FMic	0.01	32	20	0.609572
FMic	0.01	32	50	0.595657
FMic	0.01	32	100	0.595675
FMic	0.01	64	20	0.602277
FMic	0.01	64	50	0.601696
FMic	0.01	64	100	0.625416
FMic	0.001	16	20	0.531949
FMic	0.001	16	50	0.557786
FMic	0.001	16	100	0.623157
FMic	0.001	32	20	0.63417
FMic	0.001	32	50	0.632293
FMic	0.001	32	100	0.633268
FMic	0.001	64	20	0.57862
FMic	0.001	64	50	0.637022
FMic	0.001	64	100	0.627258
FMic	0.0001	16	20	0.62793
FMic	0.0001	16	50	0.603523
FMic	0.0001	16	100	0.625142
FMic	0.0001	32	20	0.597116
FMic	0.0001	32	50	0.618779
FMic	0.0001	32	100	0.622862
FMic	0.0001	64	20	0.56909
FMic	0.0001	64	50	0.601234
FMic	0.0001	64	100	0.619523
FT	0.01	16	20	0.784807
FT	0.01	32	20	0.777194
FT	0.01	16	100	0.777112
FT	0.01	32	50	0.776993
FT	0.01	64	100	0.771721
FT	0.01	16	50	0.770071
FT	0.01	64	50	0.76952
FT	0.01	64	20	0.768504
FT	0.01	32	100	0.763449
FT	0.001	16	100	0.762439
FT	0.001	16	50	0.76036
FT	0.001	32	20	0.752751
FT	0.001	32	50	0.748541
FT	0.001	16	20	0.747044
FT	0.0001	16	100	0.737893
FT	0.0001	16	50	0.734639
FT	0.001	32	100	0.725373
FT	0.001	64	20	0.724178
FT	0.001	64	50	0.71764
FT	0.0001	32	100	0.705122
FT	0.001	64	100	0.700849
FT	0.0001	16	20	0.694933
FT	0.0001	32	20	0.69043
FT	0.0001	64	50	0.685105
FT	0.0001	32	50	0.684856
FT	0.0001	64	100	0.651371
FT	0.0001	64	20	0.645249
OC	0.01	64	20	nan
OC	0.001	32	100	0.613707
OC	0.01	16	100	0.590552
OC	0.01	16	50	0.571367
OC	0.01	32	100	0.564479
OC	0.01	64	100	0.546318
OC	0.001	64	100	0.546033
OC	0.001	16	100	0.542809
OC	0.001	32	50	0.509958
OC	0.001	16	20	0.497973
OC	0.001	16	50	0.496493
OC	0.01	16	20	0.493755
OC	0.01	32	20	0.486919
OC	0.01	32	50	0.413716
OC	0.01	64	50	0.402119
OC	0.001	32	20	0.389952
OC	0.0001	16	100	0.385454
OC	0.0001	16	20	0.357619
OC	0.001	64	50	0.339155
OC	0.0001	16	50	0.222276
OC	0.0001	64	50	0.200937
OC	0.0001	64	20	0.185655
OC	0.0001	32	50	0.163335
OC	0.0001	32	100	0.0850453
OC	0.001	64	20	0.0326316
OC	0.0001	32	20	0.0287967
OC	0.0001	64	100	0.00424496
PC	0.0001	32	100	0.511865
PC	0.01	32	20	0.502011
PC	0.01	16	20	0.499425
PC	0.01	64	100	0.488084
PC	0.001	16	20	0.485432
PC	0.001	64	50	0.459755
PC	0.01	64	20	0.450344
PC	0.01	16	50	0.449887
PC	0.001	64	100	0.442819
PC	0.01	64	50	0.428018
PC	0.01	32	50	0.40828
PC	0.01	32	100	0.405601
PC	0.01	16	100	0.405459
PC	0.001	32	50	0.363798
PC	0.001	64	20	0.302795
PC	0.0001	16	100	0.254515
PC	0.001	32	100	0.247074
PC	0.001	32	20	0.215938
PC	0.0001	16	50	0.176669
PC	0.0001	64	50	0.154804
PC	0.001	16	50	0.136996
PC	0.0001	64	20	0.134156
PC	0.0001	32	20	0.105593
PC	0.001	16	100	0.100857
PC	0.0001	32	50	0.0916979
PC	0.0001	16	20	-0.0871085
PC	0.0001	64	100	-0.102108
HSW	0.01	64	50	nan
HSW	0.01	32	100	0.508209
HSW	0.01	64	20	0.454489
HSW	0.01	16	100	0.454065
HSW	0.01	64	100	0.453143
HSW	0.01	16	50	0.443912
HSW	0.01	32	50	0.443356
HSW	0.001	16	50	0.419008
HSW	0.01	16	20	0.418648
HSW	0.001	32	20	0.377349
HSW	0.001	16	100	0.366823
HSW	0.0001	16	100	0.351012
HSW	0.001	32	50	0.323941
HSW	0.0001	16	50	0.288396
HSW	0.0001	64	50	0.276435
HSW	0.001	64	100	0.27145
HSW	0.0001	32	100	0.271073
HSW	0.001	64	50	0.270129
HSW	0.001	32	100	0.268613
HSW	0.0001	64	100	0.267199
HSW	0.0001	32	50	0.250853
HSW	0.001	16	20	0.25022
HSW	0.001	64	20	0.236304
HSW	0.0001	16	20	0.233318
HSW	0.0001	64	20	0.219781
HSW	0.0001	32	20	0.189593
HSW	0.01	32	20	-0.0732252
SL	0.01	16	20	0.559678
SL	0.01	64	100	0.549263
SL	0.01	32	100	0.544954
SL	0.01	16	100	0.542959
SL	0.01	32	50	0.529604
SL	0.01	16	50	0.528838
SL	0.01	64	20	0.492553
SL	0.01	32	20	0.487662
SL	0.01	64	50	0.478122
SL	0.001	16	100	0.474408
SL	0.001	32	100	0.456429
SL	0.001	32	50	0.375605
SL	0.001	16	20	0.362988
SL	0.0001	32	100	0.335586
SL	0.0001	32	50	0.326269
SL	0.0001	32	20	0.319169
SL	0.0001	16	50	0.30261
SL	0.001	64	100	0.301895
SL	0.0001	16	100	0.298477
SL	0.001	64	20	0.298251
SL	0.0001	64	100	0.294052
SL	0.001	32	20	0.28173
SL	0.001	16	50	0.280879
SL	0.001	64	50	0.274711
SL	0.0001	16	20	0.267143
SL	0.0001	64	20	0.263639
SL	0.0001	64	50	0.257174
Boldface indicated the optimal hyperparameter combination for each trait.
