## Supplementary Table 1-18 for "CLCNet: a contrastive learning and chromosome-aware network for genomic prediction in plants": Supplementary Table 17.xlsx

### Sheet: Supplementary Table 17
Supplementary Table 17 Hyperparameter tuning results for DNNGP
Trait	Learning rate	Bath size	Epoch	Validation PCC
DTT	0.01	16	20	nan
DTT	0.01	32	50	0.954321
DTT	0.001	16	100	0.954047
DTT	0.01	64	50	0.954046
DTT	0.001	16	50	0.953607
DTT	0.01	64	100	0.953578
DTT	0.01	32	100	0.953233
DTT	0.01	16	100	0.952721
DTT	0.001	32	100	0.952162
DTT	0.001	16	20	0.952113
DTT	0.001	32	50	0.951651
DTT	0.001	64	100	0.951094
DTT	0.001	64	50	0.950225
DTT	0.01	16	50	0.950065
DTT	0.001	32	20	0.949447
DTT	0.01	64	20	0.949166
DTT	0.001	64	20	0.942123
DTT	0.01	32	20	0.942028
DTT	0.0001	16	100	0.940728
DTT	0.0001	16	50	0.940397
DTT	0.0001	32	100	0.939432
DTT	0.0001	32	50	0.938789
DTT	0.01	16	20	0.937651
DTT	0.0001	64	100	0.933689
DTT	0.0001	16	20	0.93355
DTT	0.0001	64	50	0.931789
DTT	0.0001	32	20	0.931773
DTT	0.0001	64	20	0.925852
PH	0.001	16	50	0.949665
PH	0.001	32	50	0.949525
PH	0.01	64	100	0.949009
PH	0.01	32	100	0.948932
PH	0.001	32	100	0.948619
PH	0.001	16	100	0.948147
PH	0.01	16	100	0.948031
PH	0.01	64	50	0.947993
PH	0.01	32	50	0.947146
PH	0.001	32	20	0.947051
PH	0.01	64	20	0.945704
PH	0.001	64	50	0.945231
PH	0.001	16	20	0.944905
PH	0.001	64	100	0.944496
PH	0.01	32	20	0.944449
PH	0.0001	16	100	0.942584
PH	0.01	16	50	0.942257
PH	0.001	64	20	0.941147
PH	0.0001	16	50	0.939705
PH	0.0001	32	50	0.939635
PH	0.01	16	20	0.936409
PH	0.0001	32	100	0.935157
PH	0.0001	64	50	0.934521
PH	0.0001	16	20	0.933859
PH	0.0001	32	20	0.932796
PH	0.0001	64	100	0.932642
PH	0.0001	64	20	0.927605
EW	0.001	16	100	0.81168
EW	0.001	64	50	0.808777
EW	0.001	32	50	0.808633
EW	0.001	32	100	0.807652
EW	0.001	32	20	0.806696
EW	0.001	16	50	0.806483
EW	0.0001	16	100	0.806056
EW	0.01	64	50	0.806009
EW	0.001	64	100	0.805397
EW	0.01	64	100	0.804335
EW	0.01	16	100	0.803271
EW	0.001	64	20	0.802719
EW	0.001	16	20	0.802637
EW	0.01	64	20	0.802516
EW	0.01	32	50	0.801773
EW	0.01	16	50	0.801392
EW	0.01	32	100	0.801282
EW	0.0001	16	20	0.799736
EW	0.0001	16	50	0.797714
EW	0.0001	32	20	0.796672
EW	0.0001	32	50	0.793901
EW	0.0001	32	100	0.793865
EW	0.0001	64	50	0.793379
EW	0.0001	64	100	0.793167
EW	0.01	32	20	0.79182
EW	0.01	16	20	0.783526
EW	0.0001	64	20	0.767278
FStr	0.001	64	20	0.798487
FStr	0.01	64	50	0.796029
FStr	0.01	64	100	0.791618
FStr	0.01	32	50	0.79147
FStr	0.01	32	100	0.787615
FStr	0.001	32	20	0.784863
FStr	0.01	16	100	0.779231
FStr	0.0001	16	100	0.77918
FStr	0.01	16	50	0.777443
FStr	0.0001	16	50	0.775782
FStr	0.001	16	100	0.773132
FStr	0.001	32	100	0.772764
FStr	0.001	16	50	0.770689
FStr	0.001	64	100	0.7693
FStr	0.01	64	20	0.769011
FStr	0.001	16	20	0.766847
FStr	0.01	32	20	0.765708
FStr	0.001	64	50	0.764372
FStr	0.001	32	50	0.762935
FStr	0.0001	16	20	0.759586
FStr	0.01	16	20	0.743383
FStr	0.0001	32	100	0.73529
FStr	0.0001	32	50	0.727802
FStr	0.0001	32	20	0.714441
FStr	0.0001	64	100	0.709015
FStr	0.0001	64	50	0.672424
FStr	0.0001	64	20	0.66042
FMic	0.001	16	50	0.625134
FMic	0.01	16	50	0.619327
FMic	0.001	32	50	0.619103
FMic	0.01	32	100	0.616561
FMic	0.01	32	50	0.612735
FMic	0.001	64	50	0.611039
FMic	0.0001	32	50	0.61001
FMic	0.001	64	20	0.608287
FMic	0.01	64	100	0.607873
FMic	0.01	32	20	0.605495
FMic	0.01	16	20	0.600499
FMic	0.0001	16	100	0.598358
FMic	0.001	16	20	0.598003
FMic	0.01	64	20	0.597403
FMic	0.0001	16	50	0.595466
FMic	0.01	64	50	0.594877
FMic	0.001	64	100	0.593778
FMic	0.0001	32	100	0.589551
FMic	0.01	16	100	0.586721
FMic	0.001	16	100	0.583244
FMic	0.0001	32	20	0.582263
FMic	0.001	32	100	0.581163
FMic	0.001	32	20	0.573271
FMic	0.0001	16	20	0.572994
FMic	0.0001	64	100	0.559658
FMic	0.0001	64	50	0.556792
FMic	0.0001	64	20	0.528725
FT	0.01	16	20	0.749782
FT	0.001	32	100	0.745726
FT	0.01	32	100	0.744446
FT	0.001	64	20	0.73847
FT	0.001	16	20	0.735926
FT	0.01	16	50	0.735858
FT	0.0001	16	100	0.730937
FT	0.01	16	100	0.729617
FT	0.01	64	50	0.729365
FT	0.001	64	50	0.728636
FT	0.01	32	20	0.72686
FT	0.0001	32	100	0.726574
FT	0.01	64	100	0.723623
FT	0.01	32	50	0.721839
FT	0.001	16	50	0.721476
FT	0.001	64	100	0.717154
FT	0.0001	16	50	0.715603
FT	0.0001	32	50	0.711309
FT	0.01	64	20	0.709775
FT	0.001	16	100	0.706642
FT	0.001	32	50	0.702105
FT	0.001	32	20	0.693226
FT	0.0001	16	20	0.683719
FT	0.0001	64	100	0.675051
FT	0.0001	32	20	0.673262
FT	0.0001	64	20	0.66062
FT	0.0001	64	50	0.633352
OC	0.001	32	50	0.586585
OC	0.01	32	50	0.576372
OC	0.01	64	100	0.570705
OC	0.01	64	20	0.557228
OC	0.001	64	100	0.554096
OC	0.01	32	100	0.548179
OC	0.01	64	50	0.544636
OC	0.01	16	20	0.543468
OC	0.01	16	100	0.542873
OC	0.001	16	20	0.540259
OC	0.001	32	100	0.539685
OC	0.001	32	20	0.539301
OC	0.01	16	50	0.534135
OC	0.01	32	20	0.529387
OC	0.001	16	50	0.527761
OC	0.001	16	100	0.523805
OC	0.001	64	20	0.492662
OC	0.001	64	50	0.486645
OC	0.01	32	100	0.475404
OC	0.01	32	50	0.472162
OC	0.001	64	20	0.470581
OC	0.0001	16	20	0.463261
OC	0.0001	16	50	0.460363
OC	0.01	64	20	0.450924
OC	0.01	16	50	0.448155
OC	0.01	16	100	0.443665
OC	0.01	32	20	0.440863
OC	0.001	16	100	0.432583
OC	0.01	64	100	0.426836
OC	0.001	32	20	0.414703
OC	0.001	16	20	0.413298
OC	0.001	32	100	0.412662
OC	0.0001	32	100	0.40932
OC	0.01	64	50	0.407915
OC	0.0001	16	50	0.405737
OC	0.001	64	50	0.403604
OC	0.001	16	50	0.402231
OC	0.001	32	50	0.397493
OC	0.0001	64	20	0.3856
OC	0.0001	16	100	0.383209
OC	0.01	16	20	0.347008
OC	0.0001	32	50	0.334638
OC	0.0001	64	50	0.334158
OC	0.0001	16	100	0.331148
OC	0.001	64	100	0.330679
OC	0.0001	32	50	0.303702
OC	0.0001	64	50	0.277177
OC	0.0001	64	100	0.256625
OC	0.0001	32	20	0.233995
OC	0.0001	64	100	0.2201
OC	0.0001	32	100	0.17401
OC	0.0001	32	20	0.0925113
OC	0.0001	16	20	0.0729732
OC	0.0001	64	20	-0.1661
HSW	0.001	64	100	0.491986
HSW	0.01	64	20	0.486706
HSW	0.01	32	100	0.47869
HSW	0.01	64	50	0.4764
HSW	0.01	16	100	0.476201
HSW	0.01	16	20	0.474712
HSW	0.01	32	50	0.464166
HSW	0.01	16	50	0.462662
HSW	0.001	16	20	0.462516
HSW	0.01	64	100	0.44877
HSW	0.001	32	50	0.437244
HSW	0.0001	16	50	0.434885
HSW	0.001	32	100	0.434831
HSW	0.01	32	20	0.426924
HSW	0.001	64	50	0.424931
HSW	0.0001	16	100	0.413216
HSW	0.001	16	100	0.402576
HSW	0.001	16	50	0.401717
HSW	0.001	32	20	0.381573
HSW	0.001	64	20	0.378563
HSW	0.0001	16	20	0.362861
HSW	0.0001	32	50	0.353259
HSW	0.0001	64	100	0.349554
HSW	0.0001	32	20	0.346099
HSW	0.0001	64	50	0.323112
HSW	0.0001	32	100	0.305712
HSW	0.0001	64	20	0.254633
SL	0.01	64	50	0.57422
SL	0.001	16	50	0.572261
SL	0.001	16	100	0.564144
SL	0.001	32	50	0.560352
SL	0.01	16	50	0.558939
SL	0.01	64	100	0.558723
SL	0.01	32	50	0.557629
SL	0.01	32	100	0.553727
SL	0.001	32	100	0.552324
SL	0.01	16	100	0.547708
SL	0.01	32	20	0.541198
SL	0.001	64	50	0.539121
SL	0.001	64	20	0.538691
SL	0.001	64	100	0.538456
SL	0.001	16	20	0.536668
SL	0.01	64	20	0.531785
SL	0.0001	16	100	0.512778
SL	0.001	32	20	0.51268
SL	0.0001	16	50	0.511401
SL	0.0001	32	50	0.510534
SL	0.01	16	20	0.496997
SL	0.0001	32	100	0.487217
SL	0.0001	16	20	0.481959
SL	0.0001	64	100	0.439097
SL	0.0001	32	20	0.433205
SL	0.0001	64	50	0.413096
SL	0.0001	64	20	0.348554
Boldface indicated the optimal hyperparameter combination for each trait.
