## Supplementary Table 1-18 for "CLCNet: a contrastive learning and chromosome-aware network for genomic prediction in plants": Supplementary Table 18.xlsx

### Sheet: Supplementary  Table 18
Supplementary Table 18 Hyperparameter tuning results for CLCNet
Trait	Learning rate	Bath size	Epoch	Validation PCC
DTT	0.01	16	20	nan
DTT	0.01	16	50	nan
DTT	0.01	16	100	nan
DTT	0.01	32	20	nan
DTT	0.01	32	50	nan
DTT	0.01	32	100	nan
DTT	0.01	64	20	nan
DTT	0.01	64	50	nan
DTT	0.01	64	100	nan
DTT	0.001	16	20	nan
DTT	0.001	32	20	nan
DTT	0.001	64	20	nan
DTT	0.0001	32	100	0.948113
DTT	0.001	16	100	0.947752
DTT	0.0001	16	50	0.946787
DTT	0.0001	16	20	0.945765
DTT	0.001	64	100	0.945021
DTT	0.0001	16	100	0.94476
DTT	0.0001	32	50	0.944542
DTT	0.001	64	50	0.944483
DTT	0.001	32	50	0.944371
DTT	0.001	16	50	0.944277
DTT	0.001	32	100	0.943577
DTT	0.0001	64	50	0.943346
DTT	0.0001	32	20	0.942833
DTT	0.0001	64	20	0.938941
DTT	0.0001	64	100	0.937937
PH	0.01	16	20	nan
PH	0.01	16	50	nan
PH	0.01	16	100	nan
PH	0.01	32	20	nan
PH	0.01	32	50	nan
PH	0.01	32	100	nan
PH	0.01	64	20	nan
PH	0.01	64	50	nan
PH	0.01	64	100	nan
PH	0.001	16	20	nan
PH	0.001	32	100	nan
PH	0.001	64	50	nan
PH	0.001	64	20	0.948917
PH	0.001	16	100	0.948554
PH	0.001	32	20	0.948011
PH	0.0001	16	50	0.947453
PH	0.001	16	50	0.946821
PH	0.0001	16	20	0.94663
PH	0.001	32	50	0.946563
PH	0.001	64	100	0.946379
PH	0.0001	16	100	0.946058
PH	0.0001	32	20	0.94556
PH	0.0001	64	100	0.944608
PH	0.0001	32	50	0.944588
PH	0.0001	32	100	0.944579
PH	0.0001	64	20	0.943873
PH	0.0001	64	50	0.942007
EW	0.01	16	20	nan
EW	0.01	16	50	nan
EW	0.01	16	100	nan
EW	0.01	32	20	nan
EW	0.01	32	50	nan
EW	0.01	32	100	nan
EW	0.01	64	20	nan
EW	0.01	64	50	nan
EW	0.01	64	100	nan
EW	0.0001	16	50	0.786872
EW	0.001	16	50	0.786857
EW	0.001	32	20	0.782285
EW	0.001	32	50	0.78215
EW	0.001	32	100	0.781077
EW	0.0001	16	20	0.780093
EW	0.001	16	20	0.779909
EW	0.0001	64	50	0.779115
EW	0.001	64	50	0.778987
EW	0.0001	32	20	0.777894
EW	0.0001	32	100	0.777422
EW	0.001	16	100	0.777365
EW	0.0001	32	50	0.777329
EW	0.0001	16	100	0.777274
EW	0.001	64	100	0.777083
EW	0.0001	64	100	0.776101
EW	0.001	64	20	0.775841
EW	0.0001	64	20	0.773328
FStr	0.01	16	20	nan
FStr	0.01	16	50	nan
FStr	0.01	16	100	nan
FStr	0.01	32	20	nan
FStr	0.01	32	50	nan
FStr	0.01	32	100	nan
FStr	0.01	64	20	nan
FStr	0.01	64	50	nan
FStr	0.01	64	100	nan
FStr	0.001	16	20	nan
FStr	0.001	16	50	nan
FStr	0.001	16	100	nan
FStr	0.001	32	20	nan
FStr	0.001	32	50	nan
FStr	0.001	32	100	nan
FStr	0.001	64	20	nan
FStr	0.001	64	50	nan
FStr	0.001	64	100	0.815726
FStr	0.0001	32	20	0.808395
FStr	0.0001	16	20	0.806283
FStr	0.0001	16	50	0.805747
FStr	0.0001	32	50	0.805396
FStr	0.0001	16	100	0.80511
FStr	0.0001	32	100	0.803474
FStr	0.0001	64	50	0.802785
FStr	0.0001	64	20	0.794048
FStr	0.0001	64	100	0.788757
FMic	0.01	16	20	nan
FMic	0.01	16	50	nan
FMic	0.01	16	100	nan
FMic	0.01	32	20	nan
FMic	0.01	32	50	nan
FMic	0.01	32	100	nan
FMic	0.01	64	20	nan
FMic	0.01	64	50	nan
FMic	0.01	64	100	nan
FMic	0.001	16	20	nan
FMic	0.001	16	50	nan
FMic	0.001	16	100	nan
FMic	0.001	32	50	nan
FMic	0.001	32	100	nan
FMic	0.001	64	20	nan
FMic	0.0001	64	20	0.640161
FMic	0.0001	16	50	0.637038
FMic	0.001	64	100	0.630434
FMic	0.001	32	20	0.630386
FMic	0.0001	32	50	0.626451
FMic	0.001	64	50	0.626298
FMic	0.0001	64	50	0.625924
FMic	0.0001	64	100	0.624187
FMic	0.0001	32	100	0.623708
FMic	0.0001	16	100	0.623168
FMic	0.0001	16	20	0.622901
FMic	0.0001	32	20	0.617374
FT	0.01	16	20	nan
FT	0.01	16	50	nan
FT	0.01	16	100	nan
FT	0.01	32	20	nan
FT	0.01	32	50	nan
FT	0.01	32	100	nan
FT	0.01	64	20	nan
FT	0.01	64	50	nan
FT	0.01	64	100	nan
FT	0.001	16	20	nan
FT	0.001	32	20	nan
FT	0.001	32	50	nan
FT	0.001	32	100	nan
FT	0.0001	32	100	0.774779
FT	0.001	64	20	0.773784
FT	0.001	64	50	0.770149
FT	0.001	16	50	0.768888
FT	0.0001	16	50	0.768873
FT	0.0001	32	50	0.768628
FT	0.0001	32	20	0.767171
FT	0.001	16	100	0.766171
FT	0.0001	16	100	0.763846
FT	0.0001	64	50	0.763646
FT	0.0001	16	20	0.76193
FT	0.001	64	100	0.748616
FT	0.0001	64	100	0.725916
FT	0.0001	64	20	0.691674
OC	0.01	16	20	nan
OC	0.01	16	50	nan
OC	0.01	16	100	nan
OC	0.01	32	20	nan
OC	0.01	32	50	nan
OC	0.01	32	100	nan
OC	0.01	64	20	nan
OC	0.01	64	50	nan
OC	0.01	64	100	nan
OC	0.001	32	100	nan
OC	0.001	64	20	nan
OC	0.001	64	50	0.633623
OC	0.001	16	20	0.632923
OC	0.001	32	50	0.626702
OC	0.001	16	100	0.610244
OC	0.001	32	20	0.599378
OC	0.0001	16	50	0.59378
OC	0.0001	32	100	0.591339
OC	0.001	16	50	0.572253
OC	0.0001	16	20	0.564443
OC	0.0001	16	100	0.554613
OC	0.001	64	100	0.530656
OC	0.0001	32	20	0.494622
OC	0.0001	32	50	0.387379
OC	0.0001	64	20	0.327206
OC	0.0001	64	50	0.233956
OC	0.0001	64	100	0.167436
PC	0.01	16	20	nan
PC	0.01	16	50	nan
PC	0.01	16	100	nan
PC	0.01	32	20	nan
PC	0.01	32	50	nan
PC	0.01	32	100	nan
PC	0.01	64	20	nan
PC	0.01	64	50	nan
PC	0.01	64	100	nan
PC	0.001	16	50	0.521348
PC	0.0001	32	50	0.513507
PC	0.0001	16	50	0.509171
PC	0.001	16	100	0.506696
PC	0.001	64	50	0.503338
PC	0.001	32	50	0.500828
PC	0.0001	16	100	0.49775
PC	0.001	64	20	0.491989
PC	0.0001	32	100	0.490708
PC	0.001	16	20	0.487937
PC	0.001	32	20	0.482477
PC	0.0001	32	20	0.465568
PC	0.0001	16	20	0.460974
PC	0.001	64	100	0.451017
PC	0.001	32	100	0.426239
PC	0.0001	64	50	0.244767
PC	0.0001	64	100	0.162489
PC	0.0001	64	20	0.11229
HSW	0.01	16	20	nan
HSW	0.01	16	50	nan
HSW	0.01	16	100	nan
HSW	0.01	32	20	nan
HSW	0.01	32	50	nan
HSW	0.01	32	100	nan
HSW	0.01	64	20	nan
HSW	0.01	64	50	nan
HSW	0.01	64	100	nan
HSW	0.001	32	20	nan
HSW	0.001	64	50	nan
HSW	0.001	16	50	0.45585
HSW	0.001	32	100	0.453754
HSW	0.001	16	20	0.447077
HSW	0.0001	16	20	0.441984
HSW	0.0001	16	100	0.440975
HSW	0.001	32	50	0.420699
HSW	0.001	16	100	0.415617
HSW	0.001	64	20	0.412265
HSW	0.001	64	100	0.401977
HSW	0.0001	32	100	0.397698
HSW	0.0001	32	50	0.383009
HSW	0.0001	16	50	0.375833
HSW	0.0001	64	20	0.34659
HSW	0.0001	32	20	0.346064
HSW	0.0001	64	100	0.322647
HSW	0.0001	64	50	0.309631
SL	0.01	16	20	nan
SL	0.01	16	50	nan
SL	0.01	16	100	nan
SL	0.01	32	20	nan
SL	0.01	32	50	nan
SL	0.01	32	100	nan
SL	0.01	64	20	nan
SL	0.01	64	50	nan
SL	0.01	64	100	nan
SL	0.001	16	20	nan
SL	0.001	16	50	nan
SL	0.001	16	100	nan
SL	0.001	32	20	nan
SL	0.001	32	50	nan
SL	0.001	32	100	nan
SL	0.001	64	20	nan
SL	0.001	64	50	nan
SL	0.001	64	100	nan
SL	0.0001	32	100	0.557174
SL	0.0001	16	50	0.546571
SL	0.0001	16	100	0.546154
SL	0.0001	16	20	0.54269
SL	0.0001	64	20	0.537326
SL	0.0001	32	50	0.519871
SL	0.0001	32	20	0.518915
SL	0.0001	64	100	0.477481
SL	0.0001	64	50	0.469867
Boldface indicated the optimal hyperparameter combination for each trait.
